# Extrasynaptic volume transmission: A novel route for neuropeptide signaling in nematodes

**DOI:** 10.1101/2020.08.07.240440

**Authors:** Louise E. Atkinson, Yang Liu, Fiona McKay, Elke Vandewyer, Charles Viau, Allister Irvine, Bruce A. Rosa, Zihui Li, Nikki J. Marks, Aaron G. Maule, Makedonka Mitreva, Isabel Beets, Lingjun Li, Angela Mousley

**Author notes:** Corresponding author **Email:** (AM).

## Abstract

Neural circuit synaptic connectivities (the connectome) provide the anatomical foundation for our understanding of nematode nervous system function. However, other non-synaptic routes of communication are known in invertebrates including extrasynaptic volume transmission (EVT), which enables short- and/or long-range communication in the absence of synaptic connections. Although EVT has been highlighted as a facet of *Caenorhabditis elegans* neurosignaling, no experimental evidence identifies body cavity fluid (pseudocoelomic fluid; PCF) as a vehicle for either neuropeptide or biogenic amine transmission. In the parasitic nematode *Ascaris suum* FMRFamide-like peptides encoded on *flp*-18 potently stimulate female reproductive organs but are only expressed in cells that are anatomically distant from the reproductive organ, with no known synaptic connections to this tissue. Here we report a new non-synaptic mode of signaling in nematodes mediated by neuropeptides within the PCF. Our data show that: (i) *A. suum* PCF (As-PCF) contains a catalogue of neuropeptides including FMRFamide-like peptides and neuropeptide-like proteins; (ii) the *A. suum* FMRFamide-like peptide As-FLP-18A dominates the As-PCF peptidome; (iii) As-PCF potently modulates nematode reproductive muscle function *ex vivo*, mirroring the effects of synthetic FLP-18 peptides; (iv) As-PCF activates the *C. elegans* FLP-18 receptors NPR-4 and -5; (v) As-PCF alters *C. elegans* behavior and, (vi) FLP-18 and FLP-18 receptors display pan-phylum distribution in nematodes. Here we provide the first direct experimental evidence that supports an extrasynaptic volume route for neuropeptide transmission in nematodes. These data demonstrate non-synaptic signaling within the nematode functional connectome and are pertinent to receptor deorphanisation approaches underpinning drug discovery programs for nematode pathogens.
