## Supplemental Data 1 for "Extrasynaptic volume transmission: A novel route for neuropeptide signaling in nematodes"

### Sheet: HIGH CONFIDENCE PEPTIDES
	Table 1. High confidence peptides detected across all Ascaris suum pseudocoelomic fluid (As-PCF) samples ( above 1% false discovery rate threshold)
	Sex	Peptide name	Peptide sequence in library	Peptide sequence detected	Post-translational modification	Peptide coverage detected (%)	Confidence score (-10lgP)
	FEMALE	Cecropin-1 (P1)	SWLSKTAKKLENSAKKRISEGIAIAIQGGPR	SWLSKTAKKLENSAKKRISEGIAIAIQGGPR		100	309.59
		Cecropin-2 (P2)	SWLSKTYKKLENSAKKRISEGIAIAIQGGPR	SWLSKTYKKLENSAKKRISEGIAIAIQGGPR		100	290.11
		Cecropin-2 (P3)	SWLSKTAKKLENSAKKRISEGIAIAIKGGSR	SWLSKTAKKLENSAKKRISEGIAIAIKGGS		97	210.45
		FLP-18A	GFGDEMSMPGVLRF	GFGDEMSMPGVLR or GFGDEM(+15.99)SMPGVLR	Oxidation (M)	93	88.71
		NLP-40C	SVVSTKEQVLQAIE	SVVSTKEQVLQ		79	45.32
		GRSP-4	QWWNGSGSGLGGYFYGHYGGGVGNNYGGTNIGSINIKNVDLAQG	HYGGGVGNNYGGTNIGSINIKNVDLAQ		61	112.95
		NLP-20D1	EMQFAFEEPSVDAERFARFA	AFEEPSVDAER		55	92.71
		GRSP-1	YYYGGYYRTATLYGPGGAYSRTVGRGPYGGVYSKTVIYGK	RTVGRGP or TVGRGPYGGVYSKT		38	104.92
		Defensin-2 (ASABF-a)	AVDFSSCARMDVPGLSKVAQGLCISSCKFQNCGTGHCEKRGGRPTCVCDRCGRGGGEWPSVPMPKGRSSRG	GGGEWPSVPMPKGRSSRG		25	271.4
		Defensin-1 (ASABF-6Cysa)	NPQSTMDNSEDHNVKRDLCNGRCKRMKCVLGASCKQRSGQWVCVCKRPKDVMIKN	P.Q(-17.03)STMDNSEDHNVK or P.Q(-17.03)STM(+15.99)DNSEDHNVK	Oxidation (M); Pyro-glu from Q	24	191.59
		Defensin-14	GCPQHHVCNKHCLKLHGSRGYCGGEDSRSCTCGMLFDY	LHGSRGY		18	67.98
		NLP-42C	ALGGSVSPQWESSGWTWGEQTFPLQESHTQRALRVAMT	E(-18.01)QTFP(-.98)	Pyro-glu from E; Amidation	13	71.58
	MALE	Cecropin-1 (P1)	SWLSKTAKKLENSAKKRISEGIAIAIQGGPR	SWLSKTAKKLENSAKKRISEGIAIAIQGGPR		100	182.18
		Cecropin-2 (P2)	SWLSKTYKKLENSAKKRISEGIAIAIQGGPR	SWLSKTYKKLENSAKKRISEGIAIAIQGGPR		100	154.16
		Cecropin-2 (P3)	SWLSKTAKKLENSAKKRISEGIAIAIKGGSR	SWLSKTAKKLENSAKKRISEGIAIAIKGGS		97	124.98
		FLP-18A	GFGDEMSMPGVLRF	GFGDEMSMPGVLR		93	50.8
		NLP-20D1	EMQFAFEEPSVDAERFARFA	FEEPSVDAER		50	60.76
		Defensin-1 (ASABF-6Cysa)	NPQSTMDNSEDHNVKRDLCNGRCKRMKCVLGASCKQRSGQWVCVCKRPKDVMIKN	Q(-17.03)STMDNSEDHNVK	Pyro-glu from Q	24	134.77

### Sheet: SINGLE FEMALE As-PCF PEPTIDES
	Table 2: All peptides detected in individual single female Ascaris suum pseudocoelomic fluid (As-PCF) samples (1-20)
	Sample	Peptide name	Sequence in library	Confidence score (-10lgP)	Peptide coverage detected (%)	Post-translational modification
	As-PCF sample 1	Cecropin-1 (P1)	SWLSKTAKKLENSAKKRISEGIAIAIQGGPR	315.6	100
		Cecropin-2 (P2)	SWLSKTYKKLENSAKKRISEGIAIAIQGGPR	245.36	100
		Cecropin-3 (P3)	SWLSKTAKKLENSAKKRISEGIAIAIKGGSR	133.28	97
		NLP-21G	MAAQKIAMPELDFYEGALAEIGNWPFIE	27.93	93	Amidation
		FLP-18A	GFGDEMSMPGVLRF	102.33	93	Oxidation (M)
		Defensin-1 (ASABF-6Cysa)	NPQSTMDNSEDHNVKRDLCNGRCKRMKCVLGASCKQRSGQWVCVCKRPKDVMIKN	97.78	89	Amidation; Oxidation (M); Pyro-glu from Q
		Defensin-2 (ASABF-a)	AVDFSSCARMDVPGLSKVAQGLCISSCKFQNCGTGHCEKRGGRPTCVCDRCGRGGGEWPSVPMPKGRSSRG	166.14	61	Amidation; Oxidation (M)
		Defensin-12	ARSCPATCSPHVTLPCSFGSLDRCIENTCRDLCWRDDYRKMISCYCRGSAEGPTLRSCFCGPSTHSAKPKKILF	22.97	61	Amidation
		Cecropin-5	SWLSKTAKKLENSTKKRISEGIAIAIKGGSR	81.12	61
		GRSP-7	CLGGGGGGGCCCGGGGGSCGGGSSCGSPCGGGGGGRGYALPSGGGGYAAPAAGGYAAPAVGVAGPVGGGSYAAAPSYVG	29.56	54	Amidation
		Defensin-4 (ASABF-d)	GIDFSTCARMDVPGLSKVARGLCINSCKFQNCGTGYCEKRGGRPTCVCSRCDNGGGSWPG	47.08	53	Oxidation (M)
		Nemapore-1	AVIDGHTYPKPADNYGIKKTSKPPQARIETTANGYICSLCSQVVSATRDLIIDHEAEIDEVLEQVCYKLFNRHPSEEAACEALIKQELPYIVSLIKKGAQPTQICTNLGLC	53.14	53	Amidation
		NLP-48	NILGIGGVPTMFFGFLAHLPT	20.17	43	Amidation
		Cecropin-6	SWLSKTYKKLENSAKKRISEASACIDVRLSGSERCLRTAIDYR	25.88	40
		Defensin-15	GQKKCAQNEIWTPCSGCELKCGEPYEKCRQECLPPSCECAAWTEMRRADDGKCIPEYKCPQNQITA	23.35	39	Amidation
		Nemapore-2	VCYVCNGESALSGNYCTNDNICTGNSCIFSAQLSGEWSAGCSNETIVASTTLCVVDIASGNLTCTCSNSFCNKVQHMAAILETKLPNGTFVRFRS	26.58	38	Amidation
		Defensin-14	GCPQHHVCNKHCLKLHGSRGYCGGEDSRSCTCGMLFDY	22.06	37	Amidation
		GRSP-6	CMGGGGRCCCMPLGGGGGGGCGPCGGMGGMGGMGGGSSPVVVIPVSFSVFRVATYANVLTPHGTTLQA	24	32	Amidation
		NLP-73C	SRLCILNAGLSQGCDLSDMLFAKLQANKFSSFAGP	23.4	23
		NLP-81A1	PSDMFIRSPKWARLAPSGGSLVSGRGNFRPGFVSSAADTRMLLSEPLLIF	32.24	22
		GRSP-1	YYYGGYYRTATLYGPGGAYSRTVGRGPYGGVYSKTVIYGK	41.94	18
	As-PCF sample 2	Cecropin-1 (P1)	SWLSKTAKKLENSAKKRISEGIAIAIQGGPR	289.11	100	Amidation
		Cecropin-2 (P2)	SWLSKTYKKLENSAKKRISEGIAIAIQGGPR	258.51	100	Amidation
		Cecropin-3 (P3)	SWLSKTAKKLENSAKKRISEGIAIAIKGGSR	187.26	100	Amidation
		Cecropin-5	SWLSKTAKKLENSTKKRISEGIAIAIKGGSR	83.52	100	Amidation
		FLP-18A	GFGDEMSMPGVLRF	86.64	93
		NLP-40C	SVVSTKEQVLQAIE	42.66	79
		Cecropin-6	SWLSKTYKKLENSAKKRISEASACIDVRLSGSERCLRTAIDYR	44.15	60
		Defensin-2 (ASABF-a)	AVDFSSCARMDVPGLSKVAQGLCISSCKFQNCGTGHCEKRGGRPTCVCDRCGRGGGEWPSVPMPKGRSSRG	196.93	49	Oxidation (M)
		NLP-35B1	DSKRAFLQQLMQRLKPRF	20.37	44
		Nemapore-1	AVIDGHTYPKPADNYGIKKTSKPPQARIETTANGYICSLCSQVVSATRDLIIDHEAEIDEVLEQVCYKLFNRHPSEEAACEALIKQELPYIVSLIKKGAQPTQICTNLGLC	40.24	29	Amidation
		Defensin-15	GQKKCAQNEIWTPCSGCELKCGEPYEKCRQECLPPSCECAAWTEMRRADDGKCIPEYKCPQNQITA	22.82	17	Amidation
		NLP-81A1	PSDMFIRSPKWARLAPSGGSLVSGRGNFRPGFVSSAADTRMLLSEPLLIF	24.01	16	Amidation
	As-PCF sample 3	Cecropin-1 (P1)	SWLSKTAKKLENSAKKRISEGIAIAIQGGPR	273.2	100
		Cecropin-2 (P2)	SWLSKTYKKLENSAKKRISEGIAIAIQGGPR	242.14	100
		Cecropin-3 (P3)	SWLSKTAKKLENSAKKRISEGIAIAIKGGSR	138.58	97	Amidation
		FLP-18A	GFGDEMSMPGVLRF	90.85	93	Oxidation (M)
		Cecropin-6	SWLSKTYKKLENSAKKRISEASACIDVRLSGSERCLRTAIDYR	50.62	84
		Defensin-1 (ASABF-6Cysa)	NPQSTMDNSEDHNVKRDLCNGRCKRMKCVLGASCKQRSGQWVCVCKRPKDVMIKN	127.11	82	Amidation; Oxidation (M); Pyro-glu from Q
		Defensin-16	TSNTLRGRCSVTSCRNGGRCVQLANNAFRCMCSRGFIGERCERRCDCLNGGECLIAASIPKCICPIG	42.44	75	Amidation
		NLP-49B2	ASCYSVSTFWLSHIFIAASMGLSLAEYMASPQGQDNFHFIPS	29.28	74
		Cecropin-5	SWLSKTAKKLENSTKKRISEGIAIAIKGGSR	97.85	74	Amidation
		Defensin-14	GCPQHHVCNKHCLKLHGSRGYCGGEDSRSCTCGMLFDY	28.66	66
		GRSP-10	QWGNPFGGYGRYGGYGGRYGGYGPYGEYGGRYGGYGGRYGGYGGRFGHGGQSGFYGHDGFGEYGGYGRGFGGASPAAQIGAHIGGLIDSLGKK	23.5	66	Amidation
		GRSP-6	CMGGGGRCCCMPLGGGGGGGCGPCGGMGGMGGMGGGSSPVVVIPVSFSVFRVATYANVLTPHGTTLQA	31.92	50	Amidation; Oxidation (M)
		GRSP-1	YYYGGYYRTATLYGPGGAYSRTVGRGPYGGVYSKTVIYGK	23.54	42	Amidation
		NLP-42C	ALGGSVSPQWESSGWTWGEQTFPLQESHTQRALRVAMT	44.44	34	Amidation; Pyro-glu from E
		Defensin-15	GQKKCAQNEIWTPCSGCELKCGEPYEKCRQECLPPSCECAAWTEMRRADDGKCIPEYKCPQNQITA	26.3	32	Amidation
		NLP-8L	FDSSALPAVRYVEINPELVDLLPLDDVVYSFVKQDVVPFNSFTIADEIP	22.06	24
		Defensin-2 (ASABF-a)	AVDFSSCARMDVPGLSKVAQGLCISSCKFQNCGTGHCEKRGGRPTCVCDRCGRGGGEWPSVPMPKGRSSRG	89.34	21
		Nemapore-1	AVIDGHTYPKPADNYGIKKTSKPPQARIETTANGYICSLCSQVVSATRDLIIDHEAEIDEVLEQVCYKLFNRHPSEEAACEALIKQELPYIVSLIKKGAQPTQICTNLGLC	33.02	18
		NLP-81A1	PSDMFIRSPKWARLAPSGGSLVSGRGNFRPGFVSSAADTRMLLSEPLLIF	22.69	16	Amidation
		NLP-79B	QSTLSFVGNGMQQYENSRYDRNCFFSPMNCVFYEHPMDAPV	20.1	15	Amidation
		Defensin-10	RIILTSCARMDVPGLSKVAQALCVTSCKYQNCGTGHCEKRRGRPVCVCSRCASGGGSWPNV	25.08	10
	As-PCF sample 4	Cecropin-1 (P1)	SWLSKTAKKLENSAKKRISEGIAIAIQGGPR	223.34	100
		Cecropin-2 (P2)	SWLSKTYKKLENSAKKRISEGIAIAIQGGPR	184.18	100	Amidation
		Cecropin-3 (P3)	SWLSKTAKKLENSAKKRISEGIAIAIKGGSR	110.53	97
		Defensin-3 (ASABF-b)	IDFSSCARMDVPGLNKVAQGLCISSCKYQNCGTGHCEKRGGRPTCVCGRCGTGGGEWPSVPMPKGG	127.35	95	Amidation
		Cecropin-6	SWLSKTYKKLENSAKKRISEASACIDVRLSGSERCLRTAIDYR	42.57	93	Amidation
		FLP-18A	GFGDEMSMPGVLRF	92.64	93
		Defensin-2 (ASABF-a)	AVDFSSCARMDVPGLSKVAQGLCISSCKFQNCGTGHCEKRGGRPTCVCDRCGRGGGEWPSVPMPKGRSSRG	244.64	66	Amidation
		Defensin-1 (ASABF-6Cysa)	NPQSTMDNSEDHNVKRDLCNGRCKRMKCVLGASCKQRSGQWVCVCKRPKDVMIKN	56.06	62	Amidation; Oxidation (M); Pyro-glu from Q
		GRSP-7	CLGGGGGGGCCCGGGGGSCGGGSSCGSPCGGGGGGRGYALPSGGGGYAAPAAGGYAAPAVGVAGPVGGGSYAAAPSYVG	20.97	57	Amidation
		SNET-1	KFSFAPACRGIML	22.19	54	Amidation
		Defensin-4 (ASABF-d)	GIDFSTCARMDVPGLSKVARGLCINSCKFQNCGTGYCEKRGGRPTCVCSRCDNGGGSWPG	20.95	50
		GRSP-1	YYYGGYYRTATLYGPGGAYSRTVGRGPYGGVYSKTVIYGK	69.38	38
		NLP-71A	TSVGWDYSKENSLQRQGGISRPIASWEAALLEQ	21.83	33
		Defensin-6 (ASABF-g)	IDFSTCARMDVPGLSKVAQGSCISSCKFQNCGTGHCEKRGGRPTCVCSRCGSGGGSWPSVG	28.74	33	Amidation
		Nemapore-1	AVIDGHTYPKPADNYGIKKTSKPPQARIETTANGYICSLCSQVVSATRDLIIDHEAEIDEVLEQVCYKLFNRHPSEEAACEALIKQELPYIVSLIKKGAQPTQICTNLGLC	36.63	30	Amidation
		Defensin-10	RIILTSCARMDVPGLSKVAQALCVTSCKYQNCGTGHCEKRRGRPVCVCSRCASGGGSWPNV	26.22	28	Amidation
		GRSP-9	MPQFGGPGGPGGPGRPGGIGGLGPQIPNQQPSIGGPGGPGGPGRPGGIGGLGPQIPNQQPSIGGPGGPGGPGRPGGPGGFGPQIPNRPPSIG	22.26	24	Amidation
		NLP-11D	HSPAEQYGQQFELTLSISRGRLPFKVTASSNQSEFNKHYL	23.14	22	Amidation
		NLP-17A	IPRYGRMIGTEQWTSNTSQDTVEQSSSDSDVMPLWWTHVRE	21.14	20
		NLP-42C	ALGGSVSPQWESSGWTWGEQTFPLQESHTQRALRVAMT	38.15	13	Amidation; Pyro-glu from E
	As-PCF sample 5	Cecropin-1 (P1)	SWLSKTAKKLENSAKKRISEGIAIAIQGGPR	187.78	100
		Cecropin-2 (P2)	SWLSKTYKKLENSAKKRISEGIAIAIQGGPR	179.35	100
		Cecropin-3 (P3)	SWLSKTAKKLENSAKKRISEGIAIAIKGGSR	101.69	100
		Cecropin-5	SWLSKTAKKLENSTKKRISEGIAIAIKGGSR	56.4	97	Sulfation
		FLP-18A	GFGDEMSMPGVLRF	58.48	93
		Cecropin-4 (P4)	SWLSKTYKKLENSAKKRISEGVAIAILGGLR	43.65	84	Amidation; Sulfation
		NLP-11D	HSPAEQYGQQFELTLSISRGRLPFKVTASSNQSEFNKHYL	23.22	82	Amidation
		NLP-40C	SVVSTKEQVLQAIE	29.1	79
		Cecropin-6	SWLSKTYKKLENSAKKRISEASACIDVRLSGSERCLRTAIDYR	46.22	70	Sulfation
		Defensin-6 (ASABF-g)	IDFSTCARMDVPGLSKVAQGSCISSCKFQNCGTGHCEKRGGRPTCVCSRCGSGGGSWPSVG	32.85	67	Oxidation (M); Amidation; Sulfation
		NLP-2/22/23.1C	NVDIADKDIEYLMEDSM	24.26	65
		Defensin-12	ARSCPATCSPHVTLPCSFGSLDRCIENTCRDLCWRDDYRKMISCYCRGSAEGPTLRSCFCGPSTHSAKPKKILF	27.32	47	Sulfation
		GRSP-8	QFFGGYGGYGMMGYGMGFGLGYGMGLGGLGLGGLGGYGMYGMGGLGMCCGYGGFYGKRSINPKDYPTVTEDSNESKKDN	30.06	47
		NLP-81A1	PSDMFIRSPKWARLAPSGGSLVSGRGNFRPGFVSSAADTRMLLSEPLLIF	33.24	42	Amidation; Sulfation
		Defensin-15	GQKKCAQNEIWTPCSGCELKCGEPYEKCRQECLPPSCECAAWTEMRRADDGKCIPEYKCPQNQITA	35.65	42	Amidation
		Defensin-11	GVVLTSCARMDTPVLSKAAQGLCITSCKYQNCGTGFCQKVGGRPTCTCRCCANGGGSWPVITLGKLV	33.22	36	Oxidation (M); Amidation
		NLP-37A	SLPAMGNRVIAQFLGRLPLYQGSSN	22.02	32
		Defensin-7 (ASABF-z)	GVVLTSCARMDTPVLSKAAQGLCITSCKYQNCGTGFCQKVGGRPTCMCRRCANGGGSWPVIPLDTLVKLALKRG	33.22	32	Oxidation (M); Amidation
		Defensin-13	GVVLTSCARMDTPVLSKAAQGLCITSCKYQNCGTGFCQKVGGRPTCMCRRCANGGGSWPVIPLDTLVKLALKKGKH	33.22	32	Oxidation (M); Amidation
		GRSP-6	CMGGGGRCCCMPLGGGGGGGCGPCGGMGGMGGMGGGSSPVVVIPVSFSVFRVATYANVLTPHGTTLQA	21.04	32	Amidation
		Nemapore-1	AVIDGHTYPKPADNYGIKKTSKPPQARIETTANGYICSLCSQVVSATRDLIIDHEAEIDEVLEQVCYKLFNRHPSEEAACEALIKQELPYIVSLIKKGAQPTQICTNLGLC	27.42	27	Amidation
		GRSP-10	QWGNPFGGYGRYGGYGGRYGGYGPYGEYGGRYGGYGGRYGGYGGRFGHGGQSGFYGHDGFGEYGGYGRGFGGASPAAQIGAHIGGLIDSLGKK	38.87	23	Sulfation
		Defensin-2 (ASABF-a)	AVDFSSCARMDVPGLSKVAQGLCISSCKFQNCGTGHCEKRGGRPTCVCDRCGRGGGEWPSVPMPKGRSSRG	64.61	21
		Defensin-16	TSNTLRGRCSVTSCRNGGRCVQLANNAFRCMCSRGFIGERCERRCDCLNGGECLIAASIPKCICPIG	26.65	21	Oxidation (M); Amidation
		NLP-42C	ALGGSVSPQWESSGWTWGEQTFPLQESHTQRALRVAMT	30.53	13	Pyro-glu from E; Amidation
	As-PCF sample 6	Cecropin-1 (P1)	SWLSKTAKKLENSAKKRISEGIAIAIQGGPR	232.7	100	Amidation
		Cecropin-2 (P2)	SWLSKTYKKLENSAKKRISEGIAIAIQGGPR	216.35	100	Amidation
		Cecropin-3 (P3)	SWLSKTAKKLENSAKKRISEGIAIAIKGGSR	144.62	97	Amidation
		FLP-18A	GFGDEMSMPGVLRF	67.23	93
		NLP-10G	TSQDFTKQNRLSLRSIPMSGGFF	26.08	87	Pyro-glu from Q
		NLP-8L	FDSSALPAVRYVEINPELVDLLPLDDVVYSFVKQDVVPFNSFTIADEIP	28.98	84	Sulfation
		Defensin-2 (ASABF-a)	AVDFSSCARMDVPGLSKVAQGLCISSCKFQNCGTGHCEKRGGRPTCVCDRCGRGGGEWPSVPMPKGRSSRG	165.27	82	Oxidation (M); Amidation; Sulfation
		FLP-23	FNSESAENGQDFLRF	21.22	80	Amidation
		NLP-81B	QVLFQAKHISALSTVYQLVSSISADNRYV	29.13	59	Amidation; Sulfation
		NLP-79A	ALATSLFVMCALCWLANATPLIDGNL	25.03	58	Sulfation
		Defensin-9	QSVALVVLTFVITTNALEIYVSSCARMRTSVLDKAAHALCITSCKFQNCGTGSCEWRDGRGVCVCSRCADGAGPGLG	42	56	Amidation
		Defensin-10	RIILTSCARMDVPGLSKVAQALCVTSCKYQNCGTGHCEKRRGRPVCVCSRCASGGGSWPNV	35.45	43	Amidation; Sulfation
		Defensin-11	GVVLTSCARMDTPVLSKAAQGLCITSCKYQNCGTGFCQKVGGRPTCTCRCCANGGGSWPVITLGKLV	32.63	42	Oxidation (M); Amidation; Sulfation
		Cecropin-6	SWLSKTYKKLENSAKKRISEASACIDVRLSGSERCLRTAIDYR	49.31	42
		Defensin-7 (ASABF-z)	GVVLTSCARMDTPVLSKAAQGLCITSCKYQNCGTGFCQKVGGRPTCMCRRCANGGGSWPVIPLDTLVKLALKRG	32.63	38	Oxidation (M); Amidation; Sulfation
		GRSP-1	YYYGGYYRTATLYGPGGAYSRTVGRGPYGGVYSKTVIYGK	27.42	38	Amidation
		Defensin-13	GVVLTSCARMDTPVLSKAAQGLCITSCKYQNCGTGFCQKVGGRPTCMCRRCANGGGSWPVIPLDTLVKLALKKGKH	32.63	37	Oxidation (M); Amidation; Sulfation
		GRSP-4	QWWNGSGSGLGGYFYGHYGGGVGNNYGGTNIGSINIKNVDLAQG	20.01	36
		GRSP-6	CMGGGGRCCCMPLGGGGGGGCGPCGGMGGMGGMGGGSSPVVVIPVSFSVFRVATYANVLTPHGTTLQA	37.34	32	Amidation
		Defensin-3 (ASABF-b)	IDFSSCARMDVPGLNKVAQGLCISSCKYQNCGTGHCEKRGGRPTCVCGRCGTGGGEWPSVPMPKGG	82.24	30	Amidation
		Nemapore-2	VCYVCNGESALSGNYCTNDNICTGNSCIFSAQLSGEWSAGCSNETIVASTTLCVVDIASGNLTCTCSNSFCNKVQHMAAILETKLPNGTFVRFRS	23.92	28	Amidation; Sulfation
		Nemapore-1	AVIDGHTYPKPADNYGIKKTSKPPQARIETTANGYICSLCSQVVSATRDLIIDHEAEIDEVLEQVCYKLFNRHPSEEAACEALIKQELPYIVSLIKKGAQPTQICTNLGLC	31.85	25	Amidation
		Defensin-12	ARSCPATCSPHVTLPCSFGSLDRCIENTCRDLCWRDDYRKMISCYCRGSAEGPTLRSCFCGPSTHSAKPKKILF	22.48	20
		Defensin-15	GQKKCAQNEIWTPCSGCELKCGEPYEKCRQECLPPSCECAAWTEMRRADDGKCIPEYKCPQNQITA	29.42	17	Amidation
		NLP-81A1	PSDMFIRSPKWARLAPSGGSLVSGRGNFRPGFVSSAADTRMLLSEPLLIF	28.19	16	Amidation
	As-PCF sample 7	Cecropin-1 (P1)	SWLSKTAKKLENSAKKRISEGIAIAIQGGPR	262.63	100	Sulfation
		Cecropin-2 (P2)	SWLSKTYKKLENSAKKRISEGIAIAIQGGPR	253.22	100
		Cecropin-3 (P3)	SWLSKTAKKLENSAKKRISEGIAIAIKGGSR	164.99	100
		Cecropin-5	SWLSKTAKKLENSTKKRISEGIAIAIKGGSR	102.75	100	Sulfation
		FLP-18A	GFGDEMSMPGVLRF	41.28	93	Oxidation (M)
		NLP-40C	SVVSTKEQVLQAIE	45.04	79
		Cecropin-4 (P4)	SWLSKTYKKLENSAKKRISEGVAIAILGGLR	34.01	74	Amidation
		Cecropin-6	SWLSKTYKKLENSAKKRISEASACIDVRLSGSERCLRTAIDYR	50.44	74	Amidation
		Defensin-5 (ASABF-e)	ATCGYDDAKLNRPTIGCILSCKVQGCETGACYLRDSRPICVCKRC	21.9	47	Sulfation
		Defensin-2 (ASABF-a)	AVDFSSCARMDVPGLSKVAQGLCISSCKFQNCGTGHCEKRGGRPTCVCDRCGRGGGEWPSVPMPKGRSSRG	91.23	46	Oxidation (M); Pyro-glu from Q; Amidation; Sulfation
		GRSP-1	YYYGGYYRTATLYGPGGAYSRTVGRGPYGGVYSKTVIYGK	29.48	45	Amidation; Sulfation
		NLP-11D	HSPAEQYGQQFELTLSISRGRLPFKVTASSNQSEFNKHYL	22.55	42	Sulfation
		Defensin-3 (ASABF-b)	IDFSSCARMDVPGLNKVAQGLCISSCKYQNCGTGHCEKRGGRPTCVCGRCGTGGGEWPSVPMPKGG	91.2	42	Oxidation (M); Pyro-glu from Q; Amidation; Sulfation
		Defensin-11	GVVLTSCARMDTPVLSKAAQGLCITSCKYQNCGTGFCQKVGGRPTCTCRCCANGGGSWPVITLGKLV	27.23	42	Oxidation (M)
		Defensin-12	ARSCPATCSPHVTLPCSFGSLDRCIENTCRDLCWRDDYRKMISCYCRGSAEGPTLRSCFCGPSTHSAKPKKILF	29.37	41	Oxidation (M); Sulfation
		NLP-8L	FDSSALPAVRYVEINPELVDLLPLDDVVYSFVKQDVVPFNSFTIADEIP	25.03	39	Pyro-glu from E
		NLP-20D1	EMQFAFEEPSVDAERFARFA	32.66	30	Pyro-glu from E
		Nemapore-1	AVIDGHTYPKPADNYGIKKTSKPPQARIETTANGYICSLCSQVVSATRDLIIDHEAEIDEVLEQVCYKLFNRHPSEEAACEALIKQELPYIVSLIKKGAQPTQICTNLGLC	33.3	26	Amidation; Sulfation
		NLP-73C	SRLCILNAGLSQGCDLSDMLFAKLQANKFSSFAGP	25.91	23
		Nemapore-2	VCYVCNGESALSGNYCTNDNICTGNSCIFSAQLSGEWSAGCSNETIVASTTLCVVDIASGNLTCTCSNSFCNKVQHMAAILETKLPNGTFVRFRS	27.55	23	Amidation
		GRSP-8	QFFGGYGGYGMMGYGMGFGLGYGMGLGGLGLGGLGGYGMYGMGGLGMCCGYGGFYGKRSINPKDYPTVTEDSNESKKDN	25.61	18	Amidation
		NLP-42C	ALGGSVSPQWESSGWTWGEQTFPLQESHTQRALRVAMT	32.93	13	Pyro-glu from E; Amidation
		Defensin-10	RIILTSCARMDVPGLSKVAQALCVTSCKYQNCGTGHCEKRRGRPVCVCSRCASGGGSWPNV	24.12	10
		GRSP-11	APQSLFGAGFYNNPLLSTFGYSGTYPYTGGYYSGLYSMYPYLYGMGNYDPYGYGSYSMYPYRFGYRSPYNYGGYDFYSPYSLFSGYGYGRGF	22.56	10	Amidation
	As-PCF sample 8	Cecropin-1 (P1)	SWLSKTAKKLENSAKKRISEGIAIAIQGGPR	185.74	100	Pyro-glu from E; Sulfation
		Cecropin-2 (P2)	SWLSKTYKKLENSAKKRISEGIAIAIQGGPR	155.08	100	Pyro-glu from E; Sulfation
		Cecropin-3 (P3)	SWLSKTAKKLENSAKKRISEGIAIAIKGGSR	111.75	100	Pyro-glu from E; Amidation; Sulfation
		FLP-18A	GFGDEMSMPGVLRF	62.5	93	Oxidation (M)
		Defensin-15	GQKKCAQNEIWTPCSGCELKCGEPYEKCRQECLPPSCECAAWTEMRRADDGKCIPEYKCPQNQITA	53.79	68	Amidation; Sulfation
		NLP-81A1	PSDMFIRSPKWARLAPSGGSLVSGRGNFRPGFVSSAADTRMLLSEPLLIF	40.85	66	Amidation; Sulfation
		NLP-21G	MAAQKIAMPELDFYEGALAEIGNWPFIE	24.03	64	Amidation; Sulfation
		NLP-7C	NHLIGFDDPRLFSSSY	23.79	56
		GRSP-6	CMGGGGRCCCMPLGGGGGGGCGPCGGMGGMGGMGGGSSPVVVIPVSFSVFRVATYANVLTPHGTTLQA	49.06	54	Oxidation (M); Amidation; Sulfation
		NLP-73C	SRLCILNAGLSQGCDLSDMLFAKLQANKFSSFAGP	34.51	49	Sulfation
		Cecropin-4 (P4)	SWLSKTYKKLENSAKKRISEGVAIAILGGLR	30.39	48	Sulfation
		Cecropin-6	SWLSKTYKKLENSAKKRISEASACIDVRLSGSERCLRTAIDYR	35.84	47	Sulfation
		GRSP-4	QWWNGSGSGLGGYFYGHYGGGVGNNYGGTNIGSINIKNVDLAQG	24.36	45	Amidation
		NLP-70E	NRLSHLERQLHPGNDWLL	20.65	44
		NLP-76B	SMQRISRQSTDAKFPLDSSAFEFQHTMPFYPFGY	26.62	44	Amidation; Sulfation
		GRSP-7	CLGGGGGGGCCCGGGGGSCGGGSSCGSPCGGGGGGRGYALPSGGGGYAAPAAGGYAAPAVGVAGPVGGGSYAAAPSYVG	21.83	39	Sulfation
		Defensin-6 (ASABF-g)	IDFSTCARMDVPGLSKVAQGSCISSCKFQNCGTGHCEKRGGRPTCVCSRCGSGGGSWPSVG	26.9	36
		GRSP-8	QFFGGYGGYGMMGYGMGFGLGYGMGLGGLGLGGLGGYGMYGMGGLGMCCGYGGFYGKRSINPKDYPTVTEDSNESKKDN	30.1	33	Amidation
		Defensin-2 (ASABF-a)	AVDFSSCARMDVPGLSKVAQGLCISSCKFQNCGTGHCEKRGGRPTCVCDRCGRGGGEWPSVPMPKGRSSRG	114.09	24	Amidation
		Nemapore-2	VCYVCNGESALSGNYCTNDNICTGNSCIFSAQLSGEWSAGCSNETIVASTTLCVVDIASGNLTCTCSNSFCNKVQHMAAILETKLPNGTFVRFRS	23	24
		Defensin-3 (ASABF-b)	IDFSSCARMDVPGLNKVAQGLCISSCKYQNCGTGHCEKRGGRPTCVCGRCGTGGGEWPSVPMPKGG	59.79	23	Oxidation (M)
		Nemapore-1	AVIDGHTYPKPADNYGIKKTSKPPQARIETTANGYICSLCSQVVSATRDLIIDHEAEIDEVLEQVCYKLFNRHPSEEAACEALIKQELPYIVSLIKKGAQPTQICTNLGLC	31.49	18
		GRSP-11	APQSLFGAGFYNNPLLSTFGYSGTYPYTGGYYSGLYSMYPYLYGMGNYDPYGYGSYSMYPYRFGYRSPYNYGGYDFYSPYSLFSGYGYGRGF	31.18	18	Amidation
		NLP-42C	ALGGSVSPQWESSGWTWGEQTFPLQESHTQRALRVAMT	32.12	13	Pyro-glu from E; Amidation
		GRSP-10	QWGNPFGGYGRYGGYGGRYGGYGPYGEYGGRYGGYGGRYGGYGGRFGHGGQSGFYGHDGFGEYGGYGRGFGGASPAAQIGAHIGGLIDSLGKK	23.07	11
	As-PCF sample 9	Cecropin-1 (P1)	SWLSKTAKKLENSAKKRISEGIAIAIQGGPR	104.58	100
		Cecropin-2 (P2)	SWLSKTYKKLENSAKKRISEGIAIAIQGGPR	62.36	100
		Cecropin-3 (P3)	SWLSKTAKKLENSAKKRISEGIAIAIKGGSR	40.9	97
		Defensin-1 (ASABF-6Cysa)	NPQSTMDNSEDHNVKRDLCNGRCKRMKCVLGASCKQRSGQWVCVCKRPKDVMIKN	110.4	96	Oxidation (M); Pyro-glu from Q; Amidation; Sulfation
		GRSP-4	QWWNGSGSGLGGYFYGHYGGGVGNNYGGTNIGSINIKNVDLAQG	30.58	82	Sulfation
		Defensin-9	QSVALVVLTFVITTNALEIYVSSCARMRTSVLDKAAHALCITSCKFQNCGTGSCEWRDGRGVCVCSRCADGAGPGLG	30.11	66	Amidation
		GRSP-1	YYYGGYYRTATLYGPGGAYSRTVGRGPYGGVYSKTVIYGK	33.17	62	Amidation
		Defensin-2 (ASABF-a)	AVDFSSCARMDVPGLSKVAQGLCISSCKFQNCGTGHCEKRGGRPTCVCDRCGRGGGEWPSVPMPKGRSSRG	38.38	61	Oxidation (M); Amidation; Sulfation
		Cecropin-6	SWLSKTYKKLENSAKKRISEASACIDVRLSGSERCLRTAIDYR	24.33	60	Amidation; Sulfation
		NLP-48	NILGIGGVPTMFFGFLAHLPT	25.33	57	Amidation
		Defensin-11	GVVLTSCARMDTPVLSKAAQGLCITSCKYQNCGTGFCQKVGGRPTCTCRCCANGGGSWPVITLGKLV	23.82	43	Amidation; Sulfation
		Defensin-7 (ASABF-z)	GVVLTSCARMDTPVLSKAAQGLCITSCKYQNCGTGFCQKVGGRPTCMCRRCANGGGSWPVIPLDTLVKLALKRG	23.82	39	Amidation; Sulfation
		Defensin-13	GVVLTSCARMDTPVLSKAAQGLCITSCKYQNCGTGFCQKVGGRPTCMCRRCANGGGSWPVIPLDTLVKLALKKGKH	23.82	38	Amidation; Sulfation
		Defensin-15	GQKKCAQNEIWTPCSGCELKCGEPYEKCRQECLPPSCECAAWTEMRRADDGKCIPEYKCPQNQITA	24.6	26	Sulfation
		Nemapore-1	AVIDGHTYPKPADNYGIKKTSKPPQARIETTANGYICSLCSQVVSATRDLIIDHEAEIDEVLEQVCYKLFNRHPSEEAACEALIKQELPYIVSLIKKGAQPTQICTNLGLC	25.78	26
		Nemapore-2	VCYVCNGESALSGNYCTNDNICTGNSCIFSAQLSGEWSAGCSNETIVASTTLCVVDIASGNLTCTCSNSFCNKVQHMAAILETKLPNGTFVRFRS	24.24	20	Amidation; Sulfation
	As-PCF sample 10	Cecropin-1 (P1)	SWLSKTAKKLENSAKKRISEGIAIAIQGGPR	77.68	100
		Cecropin-2 (P2)	SWLSKTYKKLENSAKKRISEGIAIAIQGGPR	51.14	100
		NLP-11E	IDNIVASTSRSGQKTCHLTIGRFTQSTIMVRVSRSSRSIVAF	28.76	60	Amidation; Sulfation
		GRSP-5	YWGGLWWGGGWGGGWRPGWGGGWGWGSGWRPGWGGGWRPGWGPSWSLYGR	26.68	58	Amidation
		NLP-21G	MAAQKIAMPELDFYEGALAEIGNWPFIE	26.46	50	Amidation
		GRSP-4	QWWNGSGSGLGGYFYGHYGGGVGNNYGGTNIGSINIKNVDLAQG	27.34	43
		Defensin-9	QSVALVVLTFVITTNALEIYVSSCARMRTSVLDKAAHALCITSCKFQNCGTGSCEWRDGRGVCVCSRCADGAGPGLG	27.36	36	Amidation
		Nemapore-2	VCYVCNGESALSGNYCTNDNICTGNSCIFSAQLSGEWSAGCSNETIVASTTLCVVDIASGNLTCTCSNSFCNKVQHMAAILETKLPNGTFVRFRS	33.18	34	Oxidation (M); Pyro-glu from Q
		NLP-71B	AVHNVDARSISQFKNCYFSPIQCVLVE	20.81	33	Amidation
		Defensin-2 (ASABF-a)	AVDFSSCARMDVPGLSKVAQGLCISSCKFQNCGTGHCEKRGGRPTCVCDRCGRGGGEWPSVPMPKGRSSRG	44.13	28	Sulfation
		Defensin-17	SRRLLCYRYAEYGERDRVSCESDGAGCLIALSADGEFLTGGCDYHCDVERGPRCWNEDGERKCCCFSHLCNTMVS	22.85	28	Pyro-glu from E; Sulfation
		Defensin-1 (ASABF-6Cysa)	NPQSTMDNSEDHNVKRDLCNGRCKRMKCVLGASCKQRSGQWVCVCKRPKDVMIKN	24.21	24	Oxidation (M)
		Defensin-16	TSNTLRGRCSVTSCRNGGRCVQLANNAFRCMCSRGFIGERCERRCDCLNGGECLIAASIPKCICPIG	20.07	21	Oxidation (M); Amidation
	As-PCF sample 11	Cecropin-1 (P1)	SWLSKTAKKLENSAKKRISEGIAIAIQGGPR	44.73	97
		Defensin-2 (ASABF-a)	AVDFSSCARMDVPGLSKVAQGLCISSCKFQNCGTGHCEKRGGRPTCVCDRCGRGGGEWPSVPMPKGRSSRG	73.28	96	Oxidation (M); Amidation
		FLP-18A	GFGDEMSMPGVLRF	34.99	93
		Defensin-4 (ASABF-d)	GIDFSTCARMDVPGLSKVARGLCINSCKFQNCGTGYCEKRGGRPTCVCSRCDNGGGSWPG	25.55	70	Amidation; Sulfation
		Defensin-3 (ASABF-b)	IDFSSCARMDVPGLNKVAQGLCISSCKYQNCGTGHCEKRGGRPTCVCGRCGTGGGEWPSVPMPKGG	23.67	64
		GRSP-4	QWWNGSGSGLGGYFYGHYGGGVGNNYGGTNIGSINIKNVDLAQG	57.65	64
		Defensin-1 (ASABF-6Cysa)	NPQSTMDNSEDHNVKRDLCNGRCKRMKCVLGASCKQRSGQWVCVCKRPKDVMIKN	29.88	58	Oxidation (M); Amidation; Sulfation
		Nemapore-1	AVIDGHTYPKPADNYGIKKTSKPPQARIETTANGYICSLCSQVVSATRDLIIDHEAEIDEVLEQVCYKLFNRHPSEEAACEALIKQELPYIVSLIKKGAQPTQICTNLGLC	25.99	18	Amidation
		GRSP-8	QFFGGYGGYGMMGYGMGFGLGYGMGLGGLGLGGLGGYGMYGMGGLGMCCGYGGFYGKRSINPKDYPTVTEDSNESKKDN	20.7	16	Sulfation
	As-PCF sample 12	Cecropin-1 (P1)	SWLSKTAKKLENSAKKRISEGIAIAIQGGPR	93.52	100
		Cecropin-2 (P2)	SWLSKTYKKLENSAKKRISEGIAIAIQGGPR	57.29	100
		Cecropin-3 (P3)	SWLSKTAKKLENSAKKRISEGIAIAIKGGSR	32.52	97
		FLP-18A	GFGDEMSMPGVLRF	28.88	93
		Defensin-1 (ASABF-6Cysa)	NPQSTMDNSEDHNVKRDLCNGRCKRMKCVLGASCKQRSGQWVCVCKRPKDVMIKN	96.05	85	Oxidation (M); Pyro-glu from Q; Amidation; Sulfation
		GRSP-7	CLGGGGGGGCCCGGGGGSCGGGSSCGSPCGGGGGGRGYALPSGGGGYAAPAAGGYAAPAVGVAGPVGGGSYAAAPSYVG	36.31	80	Amidation
		Defensin-2 (ASABF-a)	AVDFSSCARMDVPGLSKVAQGLCISSCKFQNCGTGHCEKRGGRPTCVCDRCGRGGGEWPSVPMPKGRSSRG	39.98	49	Pyro-glu from Q; Amidation; Sulfation
		Defensin-16	TSNTLRGRCSVTSCRNGGRCVQLANNAFRCMCSRGFIGERCERRCDCLNGGECLIAASIPKCICPIG	24.02	49	Amidation; Sulfation
		Nemapore-1	AVIDGHTYPKPADNYGIKKTSKPPQARIETTANGYICSLCSQVVSATRDLIIDHEAEIDEVLEQVCYKLFNRHPSEEAACEALIKQELPYIVSLIKKGAQPTQICTNLGLC	34.45	44	Amidation; Sulfation
		NLP-21G	MAAQKIAMPELDFYEGALAEIGNWPFIE	21.6	43
		GRSP-4	QWWNGSGSGLGGYFYGHYGGGVGNNYGGTNIGSINIKNVDLAQG	20.78	43
		Defensin-15	GQKKCAQNEIWTPCSGCELKCGEPYEKCRQECLPPSCECAAWTEMRRADDGKCIPEYKCPQNQITA	28.18	32
		Defensin-7 (ASABF-z)	GVVLTSCARMDTPVLSKAAQGLCITSCKYQNCGTGFCQKVGGRPTCMCRRCANGGGSWPVIPLDTLVKLALKRG	20.39	31	Oxidation (M)
		Defensin-13	GVVLTSCARMDTPVLSKAAQGLCITSCKYQNCGTGFCQKVGGRPTCMCRRCANGGGSWPVIPLDTLVKLALKKGKH	20.39	30	Oxidation (M)
	As-PCF sample 13	Cecropin-1 (P1)	SWLSKTAKKLENSAKKRISEGIAIAIQGGPR	97.17	100
		Cecropin-2 (P2)	SWLSKTYKKLENSAKKRISEGIAIAIQGGPR	66.83	100	Sulfation
		Cecropin-3 (P3)	SWLSKTAKKLENSAKKRISEGIAIAIKGGSR	30.09	97
		FLP-18A	GFGDEMSMPGVLRF	35.22	93
		M04B2.6B	FDRNCFFSPVQCMLSLNSNPADDMIWV	31.39	70	Oxidation (M)
		Cecropin-5	SWLSKTAKKLENSTKKRISEGIAIAIKGGSR	26.7	61	Amidation; Sulfation
		Defensin-1 (ASABF-6Cysa)	NPQSTMDNSEDHNVKRDLCNGRCKRMKCVLGASCKQRSGQWVCVCKRPKDVMIKN	30.94	55	Pyro-glu from Q
		Defensin-9	QSVALVVLTFVITTNALEIYVSSCARMRTSVLDKAAHALCITSCKFQNCGTGSCEWRDGRGVCVCSRCADGAGPGLG	29.54	53	Oxidation (M); Sulfation
		NLP-73C	SRLCILNAGLSQGCDLSDMLFAKLQANKFSSFAGP	28.86	46	Oxidation (M); Amidation; Sulfation
		NLP-42C	ALGGSVSPQWESSGWTWGEQTFPLQESHTQRALRVAMT	29.99	26	Pyro-glu from E; Amidation; Sulfation
		Defensin-16	TSNTLRGRCSVTSCRNGGRCVQLANNAFRCMCSRGFIGERCERRCDCLNGGECLIAASIPKCICPIG	26.16	21	Amidation
		GRSP-10	QWGNPFGGYGRYGGYGGRYGGYGPYGEYGGRYGGYGGRYGGYGGRFGHGGQSGFYGHDGFGEYGGYGRGFGGASPAAQIGAHIGGLIDSLGKK	25.29	9
	As-PCF sample 14	Cecropin-1 (P1)	SWLSKTAKKLENSAKKRISEGIAIAIQGGPR	92.48	100
		Cecropin-2 (P2)	SWLSKTYKKLENSAKKRISEGIAIAIQGGPR	62.03	100	Sulfation
		FLP-18A	GFGDEMSMPGVLRF	43.47	93
		Defensin-1 (ASABF-6Cysa)	NPQSTMDNSEDHNVKRDLCNGRCKRMKCVLGASCKQRSGQWVCVCKRPKDVMIKN	103.47	80	Oxidation (M); Pyro-glu from Q; Amidation; Sulfation
		GRSP-4	QWWNGSGSGLGGYFYGHYGGGVGNNYGGTNIGSINIKNVDLAQG	48.58	70
		FLP-34A	SAHDLEGFASALNSASRLRY	22.26	65
		Defensin-7 (ASABF-z)	GVVLTSCARMDTPVLSKAAQGLCITSCKYQNCGTGFCQKVGGRPTCMCRRCANGGGSWPVIPLDTLVKLALKRG	31.16	61	Amidation; Sulfation
		NLP-21D	AGGRFFKIEDVDALE	23.79	60
		Defensin-9	QSVALVVLTFVITTNALEIYVSSCARMRTSVLDKAAHALCITSCKFQNCGTGSCEWRDGRGVCVCSRCADGAGPGLG	26.74	60	Amidation; Sulfation
		Defensin-13	GVVLTSCARMDTPVLSKAAQGLCITSCKYQNCGTGFCQKVGGRPTCMCRRCANGGGSWPVIPLDTLVKLALKKGKH	31.16	59	Amidation; Sulfation
		GRSP-7	CLGGGGGGGCCCGGGGGSCGGGSSCGSPCGGGGGGRGYALPSGGGGYAAPAAGGYAAPAVGVAGPVGGGSYAAAPSYVG	23.07	49
		NLP-21G	MAAQKIAMPELDFYEGALAEIGNWPFIE	22.23	43
		NLP-42C	ALGGSVSPQWESSGWTWGEQTFPLQESHTQRALRVAMT	29.99	39	Pyro-glu from E; Amidation; Sulfation
		Defensin-2 (ASABF-a)	AVDFSSCARMDVPGLSKVAQGLCISSCKFQNCGTGHCEKRGGRPTCVCDRCGRGGGEWPSVPMPKGRSSRG	31.11	34	Pyro-glu from Q; Amidation; Sulfation
		Defensin-16	TSNTLRGRCSVTSCRNGGRCVQLANNAFRCMCSRGFIGERCERRCDCLNGGECLIAASIPKCICPIG	22.55	21	Oxidation (M); Amidation
	As-PCF sample 15	Cecropin-1 (P1)	SWLSKTAKKLENSAKKRISEGIAIAIQGGPR	135.33	100	Amidation; Sulfation
		Cecropin-2 (P2)	SWLSKTYKKLENSAKKRISEGIAIAIQGGPR	106.59	100	Amidation; Sulfation
		Cecropin-3 (P3)	SWLSKTAKKLENSAKKRISEGIAIAIKGGSR	63.3	97	Amidation; Sulfation
		FLP-18A	GFGDEMSMPGVLRF	57.14	93
		Defensin-1 (ASABF-6Cysa)	NPQSTMDNSEDHNVKRDLCNGRCKRMKCVLGASCKQRSGQWVCVCKRPKDVMIKN	127.47	85	Oxidation (M); Pyro-glu from Q; Amidation; Sulfation
		Cecropin-6	SWLSKTYKKLENSAKKRISEASACIDVRLSGSERCLRTAIDYR	40.37	84	Amidation; Sulfation
		GRSP-4	QWWNGSGSGLGGYFYGHYGGGVGNNYGGTNIGSINIKNVDLAQG	68.98	64
		Cecropin-4 (P4)	SWLSKTYKKLENSAKKRISEGVAIAILGGLR	40.81	58	Amidation; Sulfation
		NLP-21G	MAAQKIAMPELDFYEGALAEIGNWPFIE	35.1	50	Amidation
		NLP-81A1	PSDMFIRSPKWARLAPSGGSLVSGRGNFRPGFVSSAADTRMLLSEPLLIF	26.95	48	Oxidation (M); Sulfation
		GRSP-7	CLGGGGGGGCCCGGGGGSCGGGSSCGSPCGGGGGGRGYALPSGGGGYAAPAAGGYAAPAVGVAGPVGGGSYAAAPSYVG	30.24	48	Amidation
		Cecropin-5	SWLSKTAKKLENSTKKRISEGIAIAIKGGSR	28.68	45	Sulfation
		Defensin-16	TSNTLRGRCSVTSCRNGGRCVQLANNAFRCMCSRGFIGERCERRCDCLNGGECLIAASIPKCICPIG	25.83	43	Amidation; Sulfation
		GRSP-10	QWGNPFGGYGRYGGYGGRYGGYGPYGEYGGRYGGYGGRYGGYGGRFGHGGQSGFYGHDGFGEYGGYGRGFGGASPAAQIGAHIGGLIDSLGKK	23.8	23
		Nemapore-1	AVIDGHTYPKPADNYGIKKTSKPPQARIETTANGYICSLCSQVVSATRDLIIDHEAEIDEVLEQVCYKLFNRHPSEEAACEALIKQELPYIVSLIKKGAQPTQICTNLGLC	34.37	19	Sulfation
	As-PCF sample 16	Cecropin-1 (P1)	SWLSKTAKKLENSAKKRISEGIAIAIQGGPR	92.33	100	Amidation; Sulfation
		Cecropin-2 (P2)	SWLSKTYKKLENSAKKRISEGIAIAIQGGPR	82.34	100	Amidation; Sulfation
		Defensin-2 (ASABF-a)	AVDFSSCARMDVPGLSKVAQGLCISSCKFQNCGTGHCEKRGGRPTCVCDRCGRGGGEWPSVPMPKGRSSRG	65.37	97	Oxidation (M); Amidation
		Cecropin-3 (P3)	SWLSKTAKKLENSAKKRISEGIAIAIKGGSR	29.67	97
		FLP-18A	GFGDEMSMPGVLRF	58.28	93
		Defensin-7 (ASABF-z)	GVVLTSCARMDTPVLSKAAQGLCITSCKYQNCGTGFCQKVGGRPTCMCRRCANGGGSWPVIPLDTLVKLALKRG	27.14	80	Amidation; Sulfation
		Defensin-13	GVVLTSCARMDTPVLSKAAQGLCITSCKYQNCGTGFCQKVGGRPTCMCRRCANGGGSWPVIPLDTLVKLALKKGKH	27.14	78	Amidation; Sulfation
		Defensin-1 (ASABF-6Cysa)	NPQSTMDNSEDHNVKRDLCNGRCKRMKCVLGASCKQRSGQWVCVCKRPKDVMIKN	78.4	69	Oxidation (M); Pyro-glu from Q
		GRSP-4	QWWNGSGSGLGGYFYGHYGGGVGNNYGGTNIGSINIKNVDLAQG	52.26	64
		NLP-37C	NNAEVVNHILKNFGALDRLGDV	21.27	59
		NLP-79B	QSTLSFVGNGMQQYENSRYDRNCFFSPMNCVFYEHPMDAPV	29.13	56	Amidation; Sulfation
		Defensin-4 (ASABF-d)	GIDFSTCARMDVPGLSKVARGLCINSCKFQNCGTGYCEKRGGRPTCVCSRCDNGGGSWPG	24.2	52	Amidation
		Defensin-11	GVVLTSCARMDTPVLSKAAQGLCITSCKYQNCGTGFCQKVGGRPTCTCRCCANGGGSWPVITLGKLV	26.83	52	Amidation; Sulfation
		NLP-42C	ALGGSVSPQWESSGWTWGEQTFPLQESHTQRALRVAMT	20.95	45	Amidation; Sulfation
		GRSP-7	CLGGGGGGGCCCGGGGGSCGGGSSCGSPCGGGGGGRGYALPSGGGGYAAPAAGGYAAPAVGVAGPVGGGSYAAAPSYVG	25.41	41	Amidation; Sulfation
		GRSP-6	CMGGGGRCCCMPLGGGGGGGCGPCGGMGGMGGMGGGSSPVVVIPVSFSVFRVATYANVLTPHGTTLQA	20.01	37	Amidation; Sulfation
		Defensin-9	QSVALVVLTFVITTNALEIYVSSCARMRTSVLDKAAHALCITSCKFQNCGTGSCEWRDGRGVCVCSRCADGAGPGLG	28.99	36
		Defensin-17	SRRLLCYRYAEYGERDRVSCESDGAGCLIALSADGEFLTGGCDYHCDVERGPRCWNEDGERKCCCFSHLCNTMVS	20.79	19
		Defensin-15	GQKKCAQNEIWTPCSGCELKCGEPYEKCRQECLPPSCECAAWTEMRRADDGKCIPEYKCPQNQITA	22.85	17	Amidation
		GRSP-5	YWGGLWWGGGWGGGWRPGWGGGWGWGSGWRPGWGGGWRPGWGPSWSLYGR	22.51	16
	As-PCF sample 17	Cecropin-1 (P1)	SWLSKTAKKLENSAKKRISEGIAIAIQGGPR	95.65	100
		Cecropin-2 (P2)	SWLSKTYKKLENSAKKRISEGIAIAIQGGPR	65.95	100	Sulfation
		Cecropin-3 (P3)	SWLSKTAKKLENSAKKRISEGIAIAIKGGSR	25.61	97
		FLP-18A	GFGDEMSMPGVLRF	51.77	93
		NLP-81B	QVLFQAKHISALSTVYQLVSSISADNRYV	20.93	76	Amidation; Sulfation
		Defensin-11	GVVLTSCARMDTPVLSKAAQGLCITSCKYQNCGTGFCQKVGGRPTCTCRCCANGGGSWPVITLGKLV	42.49	72	Sulfation
		Defensin-1 (ASABF-6Cysa)	NPQSTMDNSEDHNVKRDLCNGRCKRMKCVLGASCKQRSGQWVCVCKRPKDVMIKN	105.39	64	Pyro-glu from Q; Sulfation
		GRSP-5	YWGGLWWGGGWGGGWRPGWGGGWGWGSGWRPGWGGGWRPGWGPSWSLYGR	29.86	56
		NLP-20D1	EMQFAFEEPSVDAERFARFA	26.16	50
		Defensin-8	ANLCATMDVPGLRASANWLCHNSCRAKDCRGGGSCQKRGGRRECVCKLCENRGGVWPG	27.57	47
		NLP-62A	AESDRQMRLYLHRASRLPPRI	21.02	43
		Defensin-7 (ASABF-z)	GVVLTSCARMDTPVLSKAAQGLCITSCKYQNCGTGFCQKVGGRPTCMCRRCANGGGSWPVIPLDTLVKLALKRG	32.75	43	Oxidation (M); Amidation
		Defensin-17	SRRLLCYRYAEYGERDRVSCESDGAGCLIALSADGEFLTGGCDYHCDVERGPRCWNEDGERKCCCFSHLCNTMVS	28.46	43	Amidation; Sulfation
		GRSP-4	QWWNGSGSGLGGYFYGHYGGGVGNNYGGTNIGSINIKNVDLAQG	22.87	43
		NLP-81A2	LAPSGGSLVSGRGNFRPGFVSSAADT	22.59	42	Amidation
		Defensin-13	GVVLTSCARMDTPVLSKAAQGLCITSCKYQNCGTGFCQKVGGRPTCMCRRCANGGGSWPVIPLDTLVKLALKKGKH	32.75	42	Oxidation (M); Amidation
		NLP-17A	IPRYGRMIGTEQWTSNTSQDTVEQSSSDSDVMPLWWTHVRE	22.74	41
		NLP-71B	AVHNVDARSISQFKNCYFSPIQCVLVE	24.57	33	Amidation
		GRSP-8	QFFGGYGGYGMMGYGMGFGLGYGMGLGGLGLGGLGGYGMYGMGGLGMCCGYGGFYGKRSINPKDYPTVTEDSNESKKDN	28.31	28	Pyro-glu from Q; Sulfation
		Defensin-2 (ASABF-a)	AVDFSSCARMDVPGLSKVAQGLCISSCKFQNCGTGHCEKRGGRPTCVCDRCGRGGGEWPSVPMPKGRSSRG	55.59	27	Amidation
		Nemapore-1	AVIDGHTYPKPADNYGIKKTSKPPQARIETTANGYICSLCSQVVSATRDLIIDHEAEIDEVLEQVCYKLFNRHPSEEAACEALIKQELPYIVSLIKKGAQPTQICTNLGLC	28.8	23	Amidation; Sulfation
		NLP-81A1	PSDMFIRSPKWARLAPSGGSLVSGRGNFRPGFVSSAADTRMLLSEPLLIF	22.59	22	Amidation
	As-PCF sample 18	Cecropin-1 (P1)	SWLSKTAKKLENSAKKRISEGIAIAIQGGPR	83.05	100	Sulfation
		Cecropin-2 (P2)	SWLSKTYKKLENSAKKRISEGIAIAIQGGPR	77.5	100	Sulfation
		Cecropin-3 (P3)	SWLSKTAKKLENSAKKRISEGIAIAIKGGSR	31.64	97	Sulfation
		FLP-18A	GFGDEMSMPGVLRF	51.6	93
		Defensin-2 (ASABF-a)	AVDFSSCARMDVPGLSKVAQGLCISSCKFQNCGTGHCEKRGGRPTCVCDRCGRGGGEWPSVPMPKGRSSRG	70.43	76	Pyro-glu from Q; Amidation; Sulfation
		Defensin-1 (ASABF-6Cysa)	NPQSTMDNSEDHNVKRDLCNGRCKRMKCVLGASCKQRSGQWVCVCKRPKDVMIKN	100.54	73	Oxidation (M); Pyro-glu from Q; Sulfation
		GRSP-4	QWWNGSGSGLGGYFYGHYGGGVGNNYGGTNIGSINIKNVDLAQG	68.99	66	Amidation
		Cecropin-6	SWLSKTYKKLENSAKKRISEASACIDVRLSGSERCLRTAIDYR	24.56	51	Amidation; Sulfation
		NLP-20D1	EMQFAFEEPSVDAERFARFA	52.43	50
		Defensin-13	GVVLTSCARMDTPVLSKAAQGLCITSCKYQNCGTGFCQKVGGRPTCMCRRCANGGGSWPVIPLDTLVKLALKKGKH	24.44	49	Oxidation (M); Amidation; Sulfation
		GRSP-7	CLGGGGGGGCCCGGGGGSCGGGSSCGSPCGGGGGGRGYALPSGGGGYAAPAAGGYAAPAVGVAGPVGGGSYAAAPSYVG	26.61	46	Amidation; Sulfation
		NLP-21G	MAAQKIAMPELDFYEGALAEIGNWPFIE	25.15	43
		Defensin-17	SRRLLCYRYAEYGERDRVSCESDGAGCLIALSADGEFLTGGCDYHCDVERGPRCWNEDGERKCCCFSHLCNTMVS	25.99	41
		Defensin-16	TSNTLRGRCSVTSCRNGGRCVQLANNAFRCMCSRGFIGERCERRCDCLNGGECLIAASIPKCICPIG	25.96	34	Amidation; Sulfation
		Defensin-3 (ASABF-b)	GVVLTSCARMDTPVLSKAAQGLCITSCKYQNCGTGFCQKVGGRPTCMCRRCANGGGSWPVIPLDTLVKLALKRG	30.38	33	Oxidation (M); Pyro-glu from Q; Amidation; Sulfation
		Defensin-11	GVVLTSCARMDTPVLSKAAQGLCITSCKYQNCGTGFCQKVGGRPTCTCRCCANGGGSWPVITLGKLV	20.22	31
		Nemapore-1	AVIDGHTYPKPADNYGIKKTSKPPQARIETTANGYICSLCSQVVSATRDLIIDHEAEIDEVLEQVCYKLFNRHPSEEAACEALIKQELPYIVSLIKKGAQPTQICTNLGLC	25.52	26	Sulfation
	As-PCF sample 19	Cecropin-1 (P1)	SWLSKTAKKLENSAKKRISEGIAIAIQGGPR	109.97	100
		Cecropin-2 (P2)	SWLSKTYKKLENSAKKRISEGIAIAIQGGPR	91.3	100	Sulfation
		Cecropin-3 (P3)	SWLSKTAKKLENSAKKRISEGIAIAIKGGSR	34.37	97
		FLP-18A	GFGDEMSMPGVLRF	55.43	93	Oxidation (M)
		Defensin-2 (ASABF-a)	AVDFSSCARMDVPGLSKVAQGLCISSCKFQNCGTGHCEKRGGRPTCVCDRCGRGGGEWPSVPMPKGRSSRG	63.42	85	Sulfation
		Defensin-1 (ASABF-6Cysa)	NPQSTMDNSEDHNVKRDLCNGRCKRMKCVLGASCKQRSGQWVCVCKRPKDVMIKN	60.92	67	Pyro-glu from Q; Sulfation
		GRSP-4	QWWNGSGSGLGGYFYGHYGGGVGNNYGGTNIGSINIKNVDLAQG	53.31	61
		NLP-21G	MAAQKIAMPELDFYEGALAEIGNWPFIE	27.12	43
		Defensin-12	ARSCPATCSPHVTLPCSFGSLDRCIENTCRDLCWRDDYRKMISCYCRGSAEGPTLRSCFCGPSTHSAKPKKILF	32.52	41
		Nemapore-1	AVIDGHTYPKPADNYGIKKTSKPPQARIETTANGYICSLCSQVVSATRDLIIDHEAEIDEVLEQVCYKLFNRHPSEEAACEALIKQELPYIVSLIKKGAQPTQICTNLGLC	22.63	11
	As-PCF sample 20	Cecropin-1 (P1)	SWLSKTAKKLENSAKKRISEGIAIAIQGGPR	87.05	100	Amidation; Sulfation
		Cecropin-2 (P2)	SWLSKTYKKLENSAKKRISEGIAIAIQGGPR	71.12	100	Amidation; Sulfation
		Cecropin-3 (P3)	SWLSKTAKKLENSAKKRISEGIAIAIKGGSR	37.49	97
		FLP-18A	GFGDEMSMPGVLRF	46.08	93
		Defensin-2 (ASABF-a)	AVDFSSCARMDVPGLSKVAQGLCISSCKFQNCGTGHCEKRGGRPTCVCDRCGRGGGEWPSVPMPKGRSSRG	73.97	80	Oxidation (M); Pyro-glu from Q; Amidation; Sulfation
		NLP-11A	QLSPAVQLENELSPLIRLAGLHDGGYY	20.12	78	Sulfation
		Defensin-1 (ASABF-6Cysa)	NPQSTMDNSEDHNVKRDLCNGRCKRMKCVLGASCKQRSGQWVCVCKRPKDVMIKN	96.63	65	Oxidation (M); Pyro-glu from E; Pyro-glu from Q; Sulfation
		GRSP-4	QWWNGSGSGLGGYFYGHYGGGVGNNYGGTNIGSINIKNVDLAQG	69.41	61
		GRSP-5	YWGGLWWGGGWGGGWRPGWGGGWGWGSGWRPGWGGGWRPGWGPSWSLYGR	24.4	48
		NLP-21G	MAAQKIAMPELDFYEGALAEIGNWPFIE	22.07	43
		Defensin-3 (ASABF-b)	GVVLTSCARMDTPVLSKAAQGLCITSCKYQNCGTGFCQKVGGRPTCMCRRCANGGGSWPVIPLDTLVKLALKRG	33.86	38	Pyro-glu from Q; Amidation; Sulfation
		GRSP-1	YYYGGYYRTATLYGPGGAYSRTVGRGPYGGVYSKTVIYGK	26.87	38
		NLP-79B	QSTLSFVGNGMQQYENSRYDRNCFFSPMNCVFYEHPMDAPV	28.99	37	Oxidation (M); Sulfation
		Nemapore-2	VCYVCNGESALSGNYCTNDNICTGNSCIFSAQLSGEWSAGCSNETIVASTTLCVVDIASGNLTCTCSNSFCNKVQHMAAILETKLPNGTFVRFRS	34.11	35	Amidation; Sulfation
		Defensin-7 (ASABF-z)	GVVLTSCARMDTPVLSKAAQGLCITSCKYQNCGTGFCQKVGGRPTCMCRRCANGGGSWPVIPLDTLVKLALKRG	24.87	18
		Defensin-13	GVVLTSCARMDTPVLSKAAQGLCITSCKYQNCGTGFCQKVGGRPTCMCRRCANGGGSWPVIPLDTLVKLALKKGKH	24.87	17

### Sheet: POOLED FEMALE As-PCF PEPTIDES
	Table 3: All peptides detected in pooled female Ascaris suum pseudocoelomic fluid (As-PCF) samples (n=17)
	Peptide name	Sequence in library	Confidence score (-10lgP)	Peptide coverage detected (%)	Post-translational modification
	Cecropin-1 (P1)	SWLSKTAKKLENSAKKRISEGIAIAIQGGPR	119.19	100	Sulfation
	Cecropin-2 (P2)	SWLSKTYKKLENSAKKRISEGIAIAIQGGPR	114.78	100	Amidation; Sulfation
	Defensin-6 (ASABF-g)	IDFSTCARMDVPGLSKVAQGSCISSCKFQNCGTGHCEKRGGRPTCVCSRCGSGGGSWPSVG	57.35	98	Oxidation (M); Amidation; Sulfation
	Cecropin-3 (P3)	SWLSKTAKKLENSAKKRISEGIAIAIKGGSR	82.47	97	Sulfation
	Defensin-12	ARSCPATCSPHVTLPCSFGSLDRCIENTCRDLCWRDDYRKMISCYCRGSAEGPTLRSCFCGPSTHSAKPKKILF	52.8	95	Pyro-glu from E; Amidation
	FLP-18A	GFGDEMSMPGVLRF	22.31	93	Oxidation (M)
	FLP-18D	GDVPGVLRF	30.73	89
	FLP-18E	SDMPGVLRF	31.83	89
	GRSP-4	YYYGGYYRTATLYGPGGAYSRTVGRGPYGGVYSKTVIYGK	80.94	88	Amidation; Sulfation
	NLP-14N	DQAASDWLRSLPHA	23.56	86	Sulfation
	NLP-49B2	ASCYSVSTFWLSHIFIAASMGLSLAEYMASPQGQDNFHFIPS	63.78	86	Oxidation (M); Amidation; Sulfation
	GRSP-8	QFFGGYGGYGMMGYGMGFGLGYGMGLGGLGLGGLGGYGMYGMGGLGMCCGYGGFYGKRSINPKDYPTVTEDSNESKKDN	54.9	86	Oxidation (M); Amidation; Sulfation
	GRSP-11	APQSLFGAGFYNNPLLSTFGYSGTYPYTGGYYSGLYSMYPYLYGMGNYDPYGYGSYSMYPYRFGYRSPYNYGGYDFYSPYSLFSGYGYGRGF	52.24	86	Oxidation (M); Amidation; Sulfation
	NLP-73C	SRLCILNAGLSQGCDLSDMLFAKLQANKFSSFAGP	41.58	83	Oxidation (M); Amidation; Sulfation
	Defensin-2 (ASABF-a)	AVDFSSCARMDVPGLSKVAQGLCISSCKFQNCGTGHCEKRGGRPTCVCDRCGRGGGEWPSVPMPKGRSSRG	78.73	82	Oxidation (M); Amidation; Sulfation
	Defensin-7 (ASABF-z)	GVVLTSCARMDTPVLSKAAQGLCITSCKYQNCGTGFCQKVGGRPTCMCRRCANGGGSWPVIPLDTLVKLALKRG	65.33	82	Oxidation (M); Pyro-glu from Q; Amidation; Sulfation
	Defensin-11	GVVLTSCARMDTPVLSKAAQGLCITSCKYQNCGTGFCQKVGGRPTCTCRCCANGGGSWPVITLGKLV	61.66	81	Oxidation (M); Amidation; Sulfation
	NLP-11D	HSPAEQYGQQFELTLSISRGRLPFKVTASSNQSEFNKHYL	28.01	80	Sulfation
	Defensin-13	GVVLTSCARMDTPVLSKAAQGLCITSCKYQNCGTGFCQKVGGRPTCMCRRCANGGGSWPVIPLDTLVKLALKKGKH	65.33	80	Oxidation (M); Pyro-glu from Q; Amidation; Sulfation
	GRSP-10	QWGNPFGGYGRYGGYGGRYGGYGPYGEYGGRYGGYGGRYGGYGGRFGHGGQSGFYGHDGFGEYGGYGRGFGGASPAAQIGAHIGGLIDSLGKK	66.55	80	Amidation; Sulfation
	NLP-40C	SVVSTKEQVLQAIE	22.73	79
	Defensin-3 (ASABF-b)	GVVLTSCARMDTPVLSKAAQGLCITSCKYQNCGTGFCQKVGGRPTCMCRRCANGGGSWPVIPLDTLVKLALKRG	62.66	79	Amidation; Sulfation
	NLP-42C	ALGGSVSPQWESSGWTWGEQTFPLQESHTQRALRVAMT	32.65	76	Amidation
	GRSP-6	CMGGGGRCCCMPLGGGGGGGCGPCGGMGGMGGMGGGSSPVVVIPVSFSVFRVATYANVLTPHGTTLQA	54.06	75	Amidation; Sulfation
	FLP-34A	SAHDLEGFASALNSASRLRY	28.25	75	Sulfation
	GRSP-2	AYWGWGGYHPYGYGMYGYPYYGGYYPYGGGVMRGMMAGARVGAGIGGLLGLIGKKK	54.02	73	Amidation
	NLP-20D1	EMQFAFEEPSVDAERFARFA	63.69	70
	Defensin-9	QSVALVVLTFVITTNALEIYVSSCARMRTSVLDKAAHALCITSCKFQNCGTGSCEWRDGRGVCVCSRCADGAGPGLG	49.55	68	Pyro-glu from Q; Amidation; Sulfation
	NLP-8L	FDSSALPAVRYVEINPELVDLLPLDDVVYSFVKQDVVPFNSFTIADEIP	39.49	67	Amidation; Sulfation
	Defensin-1 (ASABF-6Cysa)	NPQSTMDNSEDHNVKRDLCNGRCKRMKCVLGASCKQRSGQWVCVCKRPKDVMIKN	84.97	65	Pyro-glu from Q
	GRSP-7	CLGGGGGGGCCCGGGGGSCGGGSSCGSPCGGGGGGRGYALPSGGGGYAAPAAGGYAAPAVGVAGPVGGGSYAAAPSYVG	77.93	62	Amidation; Sulfation
	NLP-79A	ALATSLFVMCALCWLANATPLIDGNL	34.21	58	Oxidation (M)
	NLP-81A2	LAPSGGSLVSGRGNFRPGFVSSAADT	26.62	58	Sulfation
	NLP-17A	IPRYGRMIGTEQWTSNTSQDTVEQSSSDSDVMPLWWTHVRE	23.41	54	Oxidation (M); Amidation
	NLP-66B	GFDTGDADFQNCFLSPVQCMLPRM	32.92	54
	Nemapore-1	AVIDGHTYPKPADNYGIKKTSKPPQARIETTANGYICSLCSQVVSATRDLIIDHEAEIDEVLEQVCYKLFNRHPSEEAACEALIKQELPYIVSLIKKGAQPTQICTNLGLC	36.21	52	Pyro-glu from E
	NLP-21G	MAAQKIAMPELDFYEGALAEIGNWPFIE	24.91	50	Amidation
	NLP-81B	QVLFQAKHISALSTVYQLVSSISADNRYV	32.23	48
	GRSP-5	YWGGLWWGGGWGGGWRPGWGGGWGWGSGWRPGWGGGWRPGWGPSWSLYGR	22.9	46
	GRSP-4	QWWNGSGSGLGGYFYGHYGGGVGNNYGGTNIGSINIKNVDLAQG	29.64	45	Amidation
	Defensin-17	SRRLLCYRYAEYGERDRVSCESDGAGCLIALSADGEFLTGGCDYHCDVERGPRCWNEDGERKCCCFSHLCNTMVS	35.28	41	Amidation; Sulfation
	Defensin-16	TSNTLRGRCSVTSCRNGGRCVQLANNAFRCMCSRGFIGERCERRCDCLNGGECLIAASIPKCICPIG	36.73	40	Oxidation (M); Amidation
	GRSP-1	VCYVCNGESALSGNYCTNDNICTGNSCIFSAQLSGEWSAGCSNETIVASTTLCVVDIASGNLTCTCSNSFCNKVQHMAAILETKLPNGTFVRFRS	34.05	40	Amidation; Sulfation
	Defensin-10	RIILTSCARMDVPGLSKVAQALCVTSCKYQNCGTGHCEKRRGRPVCVCSRCASGGGSWPNV	26.58	38	Sulfation
	NLP-71A	TSVGWDYSKENSLQRQGGISRPIASWEAALLEQ	25.15	36
	M04B2.6A	TPTDEINLSYLSSSLNGLHPLATWDMKNE	24.38	34	Amidation
	GRSP-9	MPQFGGPGGPGGPGRPGGIGGLGPQIPNQQPSIGGPGGPGGPGRPGGIGGLGPQIPNQQPSIGGPGGPGGPGRPGGPGGFGPQIPNRPPSIG	52.45	34	Pyro-glu from Q; Amidation; Sulfation
	NLP-81A1	PSDMFIRSPKWARLAPSGGSLVSGRGNFRPGFVSSAADTRMLLSEPLLIF	26.62	30	Sulfation
	NLP-14K	SYGPLKHLVFDRNRPSLRYSLAQSNKN	35.1	26	Amidation
	Defensin-14	GCPQHHVCNKHCLKLHGSRGYCGGEDSRSCTCGMLFDY	46.29	26	Sulfation
	Defensin-15	GQKKCAQNEIWTPCSGCELKCGEPYEKCRQECLPPSCECAAWTEMRRADDGKCIPEYKCPQNQITA	23.18	20	Amidation

### Sheet: POOLED MALE As-PCF PEPTIDES
	Table 4: All peptides detected in individual pooled male Ascaris suum pseudocoelomic fluid (As-PCF) samples (1-3)
	Sample	Peptide name	Sequence in library	Confidence score (-10lgP)	Peptide coverage detected (%)	Post-translational modification
	As-PCF POOLED MALE SAMPLE 1 (n=18 nematodes)	Cecropin-1 (P1)	SWLSKTAKKLENSAKKRISEGIAIAIQGGPR	138.2	100	Sulfation
		Cecropin-2 (P2)	SWLSKTYKKLENSAKKRISEGIAIAIQGGPR	107.37	100	Sulfation
		Cecropin-3 (P3)	SWLSKTAKKLENSAKKRISEGIAIAIKGGSR	89.92	97
		FLP-18A	GFGDEMSMPGVLRF	45.79	93
		Cecropin-5	SWLSKTAKKLENSTKKRISEGIAIAIKGGSR	69.48	90	Amidation; Sulfation
		FLP-18D	GDVPGVLRF	24.6	89
		NLP-40C	SVVSTKEQVLQAIE	28.91	79
		FLP-23	FNSESAENGQDFLRF	22.17	73
		GRSP-6	CMGGGGRCCCMPLGGGGGGGCGPCGGMGGMGGMGGGSSPVVVIPVSFSVFRVATYANVLTPHGTTLQA	25.3	68	Amidation; Sulfation
		NLP-42C	ALGGSVSPQWESSGWTWGEQTFPLQESHTQRALRVAMT	24.19	61	Amidation; Sulfation
		GRSP-7	CLGGGGGGGCCCGGGGGSCGGGSSCGSPCGGGGGGRGYALPSGGGGYAAPAAGGYAAPAVGVAGPVGGGSYAAAPSYVG	41.05	57	Amidation; Sulfation
		NLP-43C	SPSEDVQPPSDYT	21.56	54
		Defensin-9	QSVALVVLTFVITTNALEIYVSSCARMRTSVLDKAAHALCITSCKFQNCGTGSCEWRDGRGVCVCSRCADGAGPGLG	32.86	45	Amidation; Oxidation (M); Sulfation
		GRSP-2	AYWGWGGYHPYGYGMYGYPYYGGYYPYGGGVMRGMMAGARVGAGIGGLLGLIGKKK	23.83	45	Oxidation (M); Sulfation
		Defensin-1 (ASABF-6Cysa)	NPQSTMDNSEDHNVKRDLCNGRCKRMKCVLGASCKQRSGQWVCVCKRPKDVMIKN	76.38	42	Pyro-glu from Q
		Defensin-14	GCPQHHVCNKHCLKLHGSRGYCGGEDSRSCTCGMLFDY	39.54	42
		NLP-11D	HSPAEQYGQQFELTLSISRGRLPFKVTASSNQSEFNKHYL	20.64	40
		Defensin-2 (ASABF-a)	AVDFSSCARMDVPGLSKVAQGLCISSCKFQNCGTGHCEKRGGRPTCVCDRCGRGGGEWPSVPMPKGRSSRG	25.48	38
		Defensin-4 (ASABF-d)	GIDFSTCARMDVPGLSKVARGLCINSCKFQNCGTGYCEKRGGRPTCVCSRCDNGGGSWPG	25.38	38	Amidation
		NLP-76B	SMQRISRQSTDAKFPLDSSAFEFQHTMPFYPFGY	24.77	35
		GRSP-1	VCYVCNGESALSGNYCTNDNICTGNSCIFSAQLSGEWSAGCSNETIVASTTLCVVDIASGNLTCTCSNSFCNKVQHMAAILETKLPNGTFVRFRS	32.97	32	Pyro-glu from Q; Sulfation
		Defensin-12	ARSCPATCSPHVTLPCSFGSLDRCIENTCRDLCWRDDYRKMISCYCRGSAEGPTLRSCFCGPSTHSAKPKKILF	26.55	31	Amidation
		Defensin-16	TSNTLRGRCSVTSCRNGGRCVQLANNAFRCMCSRGFIGERCERRCDCLNGGECLIAASIPKCICPIG	25.99	31	Amidation
		NLP-73C	SRLCILNAGLSQGCDLSDMLFAKLQANKFSSFAGP	23.86	26	Amidation
		NLP-14K	SYGPLKHLVFDRNRPSLRYSLAQSNKN	24.18	22
	As-PCF POOLED MALE SAMPLE 2 (n=6 nematodes)	Cecropin-1 (P1)	SWLSKTAKKLENSAKKRISEGIAIAIQGGPR	96.35	100
		Cecropin-2 (P2)	SWLSKTYKKLENSAKKRISEGIAIAIQGGPR	79.43	100	Sulfation
		Cecropin-3 (P3)	SWLSKTAKKLENSAKKRISEGIAIAIKGGSR	57.59	97
		FLP-18A	GFGDEMSMPGVLRF	54.95	93
		Defensin-1 (ASABF-6Cysa)	NPQSTMDNSEDHNVKRDLCNGRCKRMKCVLGASCKQRSGQWVCVCKRPKDVMIKN	106.58	85	Oxidation (M); Pyro-glu from Q; Amidation
		P.FLP-A	ANTATASWSIEWLMRL	21.79	69	Oxidation (M)
		GRSP-4	QWWNGSGSGLGGYFYGHYGGGVGNNYGGTNIGSINIKNVDLAQG	38.87	61
		Defensin-2 (ASABF-a)	AVDFSSCARMDVPGLSKVAQGLCISSCKFQNCGTGHCEKRGGRPTCVCDRCGRGGGEWPSVPMPKGRSSRG	29.85	56	Amidation; Sulfation
		Defensin-7 (ASABF-z)	GVVLTSCARMDTPVLSKAAQGLCITSCKYQNCGTGFCQKVGGRPTCMCRRCANGGGSWPVIPLDTLVKLALKRG	25.93	42	Oxidation (M)
		Defensin-13	GVVLTSCARMDTPVLSKAAQGLCITSCKYQNCGTGFCQKVGGRPTCMCRRCANGGGSWPVIPLDTLVKLALKKGKH	25.93	41	Oxidation (M)
		Nemapore-1	AVIDGHTYPKPADNYGIKKTSKPPQARIETTANGYICSLCSQVVSATRDLIIDHEAEIDEVLEQVCYKLFNRHPSEEAACEALIKQELPYIVSLIKKGAQPTQICTNLGLC	25.57	38	Sulfation
		Cecropin-6	SWLSKTYKKLENSAKKRISEASACIDVRLSGSERCLRTAIDYR	27.07	33	Amidation; Sulfation
		NLP-17A	IPRYGRMIGTEQWTSNTSQDTVEQSSSDSDVMPLWWTHVRE	25.62	29	Amidation
		NLP-42C	ALGGSVSPQWESSGWTWGEQTFPLQESHTQRALRVAMT	23.46	13	Pyro-glu from E; Amidation
	As-PCF POOLED MALE SAMPLE 3 (n=6 nematodes)	Cecropin-1 (P1)	SWLSKTAKKLENSAKKRISEGIAIAIQGGPR	107.32	100	Amidation; Sulfation
		Cecropin-2 (P2)	SWLSKTYKKLENSAKKRISEGIAIAIQGGPR	73.11	100
		Cecropin-3 (P3)	SWLSKTAKKLENSAKKRISEGIAIAIKGGSR	69.37	97	Amidation; Sulfation
		Defensin-1 (ASABF-6Cysa)	NPQSTMDNSEDHNVKRDLCNGRCKRMKCVLGASCKQRSGQWVCVCKRPKDVMIKN	103.75	93	Oxidation (M); Pyro-glu from Q; Sulfation
		FLP-18A	gi|38	30.58	93
		GRSP-8	gi|319	24.48	56	Oxidation (M); Sulfation
		NLP-20D1	EMQFAFEEPSVDAERFARFA	58.47	50
		Nemapore-1	AVIDGHTYPKPADNYGIKKTSKPPQARIETTANGYICSLCSQVVSATRDLIIDHEAEIDEVLEQVCYKLFNRHPSEEAACEALIKQELPYIVSLIKKGAQPTQICTNLGLC	31.08	40	Amidation; Sulfation
		NLP-79B	QSTLSFVGNGMQQYENSRYDRNCFFSPMNCVFYEHPMDAPV	23.11	29	Oxidation (M)
