## Supplemental Data 2 for "Extrasynaptic volume transmission: A novel route for neuropeptide signaling in nematodes"

### Sheet: Supplementary Table
	Table 1: Nematode genomes mined for gene sequelogues of flp-18, npr-4 and npr-5.
	Clade/Species:		Genome Project	Ref No.	flp-18	npr-4	npr-5
	2	Romanomermis culicivorax	PRJEB1358	1	nRc.2.0.1.g24635	nRc.2.0.1.g33949	nRc.2.0.1.g16091
		Soboliphyme baturini	PRJEB516	2	SBAD_0001137701	SBAD_0000465101
		Trichinella britovi	PRJNA257433	3	T03_13022	T03_11785
		Trichinella murrelli	PRJNA257433	3	T05_10777	T05_6883
		Trichinella nativa	PRJNA257433	3	T02_2535	T02_7893
		Trichinella nativa	PRJNA179527	2	D917_09615	D917_09182
		Trichinella nelsoni	PRJNA257433	3	T07_7357	T07_10437
		Trichinella papuae	PRJNA257433	3	T10_2914	T10_10532
		Trichinella patagoniensis	PRJNA257433	3	T12_3663	T12_11546
		Trichinella pseudospiralis ISS13	PRJNA257433	3	T4A_6028	T4A_4370
		Trichinella pseudospiralis ISS588	PRJNA257433	3	T4B_8811	T4B_1019
		Trichinella pseudospiralis ISS176	PRJNA257433	3	T4C_274	T4C_3344
		Trichinella pseudospiralis ISS470	PRJNA257433	3	T4D_2862	T4D_5012
		Trichinella pseudospiralis ISS141	PRJNA257433	3	T4E_4005	T4E_1233
		Trichinella spiralis	PRJNA257433	3	T01_6784	T01_11680
		Trichinella spiralis	PRJNA12603	4	Tsp_07371	Tsp_06966
		Trichinella sp. T6	PRJNA257433	3	T06_12727	T06_698
		Trichinella sp. T8	PRJNA257433	3	T08_16448	T08_16224
		Trichinella sp. T9	PRJNA257433	3	T09_5865	T09_13958
		Trichinella zimbabwensis	PRJNA257433	3	T11_18332	T11_15901
		Trichuris muris	PRJEB126	5, 6	WBGene00295138	WBGene00292095
		Trichuris suis	PRJNA208415	7	M51312784	M51307986
		Trichuris suis	PRJNA208416	7	M514_12784	M514_07986
		Trichuris suis	PRJNA179528	2	D918_07269	D918_03256
		Trichuris trichiura	PRJEB535	5	Genomic location: TTRE_000461:3846-3953	TTRE_0000039701
	6	Plectus sambesii	PRJNA390260	8	PSAMB.scaffold3601size17630.g22026	PSAMB.scaffold2629size22134.g18665	PSAMB.scaffold168size69872.g2910
		Acanthocheilonema viteae	PRJEB1697	2	nAv.1.0.1.g00368	nAv.1.0.1.g05909	nAv.1.0.1.g07311
	8	Anisakis simplex	PRJEB496	2	ASIM_0001471501	ASIM_0001095601	ASIM_0001422601
		Ascaris lumbricoides	PRJEB4950	2	ALUE_0001030201	ALUE_0001624701	ALUE_0000560401
		Ascaris suum	PRJNA62057	9, 10	AgB01_g103	AgB01_g096	AgR037_g006
		Ascaris suum	PRJNA80881	11	GS_16229	GS_14587	GS_08494
		Brugia malayi	PRJNA10729	12	WBGene00269145	WBGene00222515	WBGene00227183
		Brugia pahangi	PRJEB497	2	BPAG_0000590701	BPAG_0001000001	BPAG_0001441101
		Brugia timori	PRJEB4663	2	BTMF_0000381301	BTMF_0000958701	BTMF_0000608101
		Dirofilaria immitis	PRJEB1797	13	nDi.2.2.2.g11162	nDi.2.2.2.g00974	nDi.2.2.2.g05172
		Dracunculus medinensis	PRJEB500	2	DME_0000800701	DME_0000826201	DME_0000167501
		Elaeophora elaphi	PRJEB502	2	EEL_0000518401	EEL_0000156401	EEL_0000931901
		Enterobius vermicularis	PRJEB503	2	EVEC_0001306101	EVEC_0001237901	EVEC_0000921101
		Gongylonema pulchrum	PRJEB505	2	GPUH_0001812401	GPUH_0000311501	GPUH_0000236001
		Litomosoides sigmodontis	PRJEB3075	2	Genomic location: nLs.2.1.scaf00138:43851-43955	nLs.2.1.2.g09054	nLs.2.1.2.g09414
		Loa loa	PRJNA37757	14	LOAG_03740	LOAG_06446	LOAG_18653
		Loa loa	PRJNA246086	15	EN70_4458	EN70_8779	EN70_7888
		Onchocerca flexuosa	PRJEB512	2	OFLC_0000702101	OFLC_0000126601	OFLC_0000673801
		Onchocerca flexuosa	PRJNA230512	Permission via personal communication	X798_06169	X798_02774
		Onchocerca ochengi	PRJEB1204	2	OOCN_0000080001	OOCN_0000770201	OOCN_0000467701
		Onchocerca ochengi	PRJEB1465	2	nOo.2.0.1.g11006	nOo.2.0.1.g03959	nOo.2.0.1.g04284
		Onchocerca volvulus	PRJEB513	16	WBGene00239979	WBGene00239832	WBGene00248919
		Parascaris equorum	PRJEB514	2		PEQ_0000118901	Genomic Location: PEQ_scaffold0006246:1927-2211
		Parascaris univalens	PRJNA386823	10	PgR002_g209	PgR002_g216	PgR036_g082
		Syphacia muris	PRJEB524	2	Genomic location: SMUV_scaffold0001538:3938-4015	SMUV_0001043601	SMUV_0000972401
		Thelazia callipaeda	PRJEB1205	2	TCLT_0000586401	TCLT_0000374801	TCLT_0000320001
		Toxocara canis	PRJEB533	2	TCNE_0000243501	TCNE_0001132201	TCNE_0000252901
		Toxocara canis	PRJNA248777	17	Tcan_03428	Tcan_11260	Tcan_07186
		Wuchereria bancrofti	PRJEB536	2	WBA_0000594301	WBA_0000505801	WBA_0000115001
		Wuchereria bancrofti	PRJNA275548	18	maker-PairedContig_855-snap-gene-0.6	Genomic Location: PairedContig_1965:763-951	snap_masked-PairedContig_381-processed-gene-0.21-mRNA-1
	9	Ancylostoma caninum	PRJNA72585	2	ANCCAN_13126		ANCCAN_05702
		Ancylostoma ceylanicum	PRJNA231479	19	Acey_s0673.g1392		Acey_s0106.g3730
		Ancylostoma ceylanicum	PRJNA72583	2	maker-ANCCEYDFT_Contig213-pred_gff_fgenesh-gene-3.2		maker-ANCCEYDFT_Contig38-pred_gff_fgenesh-gene-7.2
		Ancylostoma duodenale	PRJNA72581	2	ANCDUO_05551		ANCDUO_02870
		Angiostrongylus cantonensis	PRJEB493	2	ACAC_0001395101	ACAC_0000435401	ACAC_0000692201
		Angiostrongylus costaricensis	PRJEB494	2	ACOC_0000285001	ACOC_0000915601	ACOC_0000088701
		Caenorhabditis angaria	PRJNA51225	20	Cang_2012_03_13_00073.g3466	Cang_2012_03_13_00087.g3927	Cang_2012_03_13_00078.g3593
		Caenorhabditis brenneri	PRJNA20035	6	WBGene00142461	WBGene00149173	WBGene00144305
		Caenorhabditis briggsae	PRJNA10731	21, 22	WBGene00034717	WBGene00023589	WBGene00024358
		Caenorhabditis elegans	PRJNA13758	6, 23	WBGene00001461	WBGene00007635	WBGene00021983
		Caenorhabditis inopinata	PRJDB5687	24	Sp34_X0277900	Sp34_X0223400	Sp34_50013400
		Caenorhabditis japonica	PRJNA12591	6	WBGene00130040	WBGene00120920	WBGene00126485
		Caenorhabditis latens	PRJNA248912	25	FL83_00909	FL83_03388	FL83_12732
		Caenorhabditis nigoni	PRJNA384657	26	Cni-flp-18	Cni-npr-4	Cni-npr-5
		Caenorhabditis remanei	PRJNA248909	25	FL81_01978	FL81_03013	FL81_17498
		Caenorhabditis remanei	PRJNA248911	25	FL82_00757	FL82_02020	FL82_17911
		Caenorhabditis remanei	PRJNA53967	6	WBGene00052061	WBGene00051143	WBGene00061059
		Caenorhabditis sinica	PRJNA194557	27	Csp5_scaffold_00046.g2403	Csp5_scaffold_00950.g17015	Csp5_scaffold_05386.g34892
		Caenorhabditis tropicalis	PRJNA53597	6	Csp11.Scaffold629.g16550	Csp11.Scaffold630.g18792	Csp11.Scaffold559.g3879
		Cylicostephanus goldi	PRJEB498	2	Genomic Location: CGOC_contig0098738:4-60		CGOC_0001092501
		Dictyocaulus viviparus	PRJEB5116	28	nDv.1.0.1.g11431		nDv.1.0.1.g11187
		Dictyocaulus viviparus	PRJNA72587	29	DICVIV_09394		DICVIV_08361
		Diploscapter coronatus	PRJDB3143	30	DCO_022329	DCO_008160	DCO_010315
		Diploscapter pachys	PRJNA280107	31	WR25_19952	WR25_22584	WR25_04172
		Haemonchus contortus	PRJEB506	32	HCON_00164730	HCON_00164110	HCON_00145330
		Haemonchus contortus	PRJNA205202	33	augustus-scaffold2866-abinit-gene-0.0		maker-C434409-augustus-gene-0
		Haemonchus placei	PRJEB509	2	HPLM_0000749601	HPLM_0000319301	HPLM_0000971001
		Heligmosomoides polygyrus	PRJEB15396	2	HPOL_0001729701	HPOL_0000350501	HPBE_0001749501
		Heligmosomoides polygyrus	PRJEB1203	2		HPBE_0000861801	HPOL_0000717801
		Heterorhabditis bacteriophora	PRJNA13977	34	Genomic Location: Scaffold1289:274315-274398	Hba_07061	Hba_21415
		Mesorhabditis belari	PRJEB30104	35	mbelari.g10245	mbelari.g22120	mbelari.g23895
		Micoletzkya japonica	PRJEB27334	36	Genomic Location: scaffold139:278003-278077	MicoRS5524-mkr-S19-1.5	MicoRS5524-mkr-S39-0.2
		Necator americanus	PRJNA72135	37	Genomic Location: KI660283:42985-43071		NECAME_08545
		Nippostrongylus brasiliensis	PRJEB511	2	NBR_0001332501	NBR_0000228201	NBR_0001574801
		Oesophagostomum dentatum	PRJNA72579	38	OESDEN_00866
		Oscheius tipulae	PRJEB15512	39	OTIPU.nOt.2.0.1.g11414	OTIPU.nOt.2.0.1.g11526	OTIPU.nOt.2.0.1.g00779
		Parapristionchus giblindavisi	PRJEB27334	36	Parapristionchus-ag_msk-S_424-0.97-mRNA-1	Parapristionchus-sn_msk-S_1154-0.9-mRNA-1	Parapristionchus-mkr-S_436-0.32-mRNA-1
		Pristionchus arcanus	PRJEB27334	36	arcanus-sn_msk-S_2558-0.1-mRNA-1	arcanus-mkr-S_241-0.14-mRNA-4	arcanus-mkr-S_574-0.26-mRNA-1
		Pristionchus entomophagus	PRJEB27334	36	entomophagus-ag_msk-S48-4.79-mRNA-1	entomophagus-mkr-S26-1.16-mRNA-1	entomophagus-sn_msk-S189-2.20-mRNA-1
		Pristionchus expectatus	PRJEB24288	40	Genomic Location: scaffold2288:6966-7043	exspectatus-mkr-S_290-2.51-mRNA-2	exspectatus-mkr-S_53-2.20-mRNA-3
		Pristionchus fissidentatus	PRJEB27334	36	fissidentatus-mkr-S15-1.48-mRNA-1	fissidentatus-mkr-S85-4.17-mRNA-1	fissidentatus-mkr-S123-5.54-mRNA-1
		Pristionchus japonicus	PRJEB27334	36	japonicus-mkr-S120-9.63-mRNA-1	japonicus-mkr-S99-3.14-mRNA-1	japonicus-mkr-S223-0.16-mRNA-1
		Pristionchus maxplancki	PRJEB27334	36	maxplancki-mkr-S386-1.19-mRNA-1	maxplancki-mkr-S57-7.1-mRNA-1	maxplancki-mkr-S138-2.78-mRNA-1
		Pristionchus mayeri	PRJEB27334	36	mayeri-mkr-S4-6.54-mRNA-1	mayeri-ag_msk-S3-3.24-mRNA-1	mayeri-mkr-S115-0.19-mRNA-1
		Pristionchus pacificus	PRJNA12644	6, 41, 42	WBGene00114480	WBGene00100015	WBGene00115980
		Strongylus vulgaris	PRJEB531	2	SVUK_0001445701		Genomic Location: SVUK_contig0000751:3559-3720
		Teladorsagia circumcincta	PRJNA72569	2	TELCIR_06210	TELCIR_09672	TELCIR_17576
	10	Bursaphelenchus xylophilus	PRJEA64437	43	BXY_1201400	BXY_0100500	BXY_0219700
		Halicephalobus mephisto	PRJNA528747	44	MSTRG.10698	MSTRG.11274	MSTRG.864
		Panagrellus redivivus	PRJNA186477	45	Pan_g22928	Pan_g11482	Pan_g13677
		Parastrongyloides trichosuri	PRJEB515	46	PTRK_0000949300	PTRK_0000220500	PTRK_0001161800
		Rhabditophanes sp. KR3021	PRJEB1297	46	RSKR_0000312000	RSKR_0001134300	RSKR_0000129200
		Steinernema carpocapsae	PRJNA202318	47	L596_015629	L596_014523	L596_028266
		Steinernema feltiae	PRJNA204661	48	L889_g15885	L889_g23553	L889_g21482
		Steinernema glaseri	PRJNA204943	48	Genomic location: GLAS_5969:1764-1844	L893_g20266	L893_g30053
		Steinernema monticolum	PRJNA205067	48	L898_g5958	L898_g31133	L898_g27805
		Steinernema scapterisci	PRJNA204942	48	L892_g18180	Genomic Location: SCAPT_2260:716966-717322	L892_g28524
		Strongyloides papillosus	PRJEB525	46	SPAL_0001744300	SPAL_0000680300	SPAL_0001085600
		Strongyloides ratti	PRJEB125	46	SRAE_2000372400	SRAE_2000503700	SRAE_1000134100
		Strongyloides stercoralis	PRJEB528	46	SSTP_0000782300	SSTP_0000936600	SSTP_0000585700
		Strongyloides venezuelensis	PRJEB530	46	SVE_0560300	SVE_0583800	SVE_0955000
	11	Acrobeloides nanus	PRJEB26554	49	ACRNAN_Path_924.g3554	ACRNAN_Path_508.g1930	ACRNAN_scaffold126.g16335
	12	Ditylenchus destructor	PRJNA312427	50	Dd_02429	Dd_02327	Dd_00471
		Ditylenchus dipsaci	PRJNA498219	51	jg1467	jg23159	jg22090
		Globodera pallida	PRJEB123	52	GPLIN_000471600	GPLIN_001072200	GPLIN_000681000
		Globodera rostochiensis	PRJEB13504	53	GROS_g08903	GROS_g06401	GROS_g00862
		Heterodera glycines	PRJNA381081	54	Hetgly.G000002830	Hetgly.G000018764	Hetgly.G000000177
		Meloidogyne arenaria	PRJNA438575	55	tig00002172.g9089	tig00002895.g36411	tig00000014.g48196
		Meloidogyne arenaria	PRJEB8714	56	M.Arenaria_Scaff5730g055387	M.Arenaria_Scaff14389g084267	M.Arenaria_Scaff11645g077436
		Meloidogyne arenaria	PRJNA340324	57	scaffold5100_cov64.g8809	scaffold17988_cov76.g19895	scaffold10157_cov64.g14464
		Meloidogyne enterolobii	PRJNA340324	57	scaffold10727_cov336.g14078	scaffold68114_cov323.g31012	scaffold10352_cov193.g13728
		Meloidogyne floridensis	PRJEB6016	57	augustus_masked-nMf.1.1.scaf02654-processed-gene-0.0	maker-nMf.1.1.scaf07903-snap-gene-0.7	genemark-nMf.1.1.scaf03117-processed-gene-0.3
		Meloidogyne floridensis	PRJNA340324	57	scf7180000423522.g11204	scf7180000420137.g4790	scf7180000423094.g10211
		Meloidogyne graminicola	PRJNA411966	58	NXFT01004063.1.10629_g	NXFT01000167.1.4356_g	NXFT01003672.1.9592_g
		Meloidogyne hapla	PRJNA29083	59	MhA1_Contig435.frz3.gene3	MhA1_Contig1548.frz3.fgene1	Genomic Location: MhA1_Contig1355:1543-1812
		Meloidogyne incognita	PRJEB8714	56	Minc3s00352g10804	Minc3s00126g05377	Minc3s00047g02583
		Meloidogyne incognita	PRJNA340324	57	scaffold12693_cov151.g9824	scaffold5709_cov161.g5547	scaffold14779_cov71.g10819
		Meloidogyne javanica	PRJEB8714	56	M.Javanica_Scaff1641g017255	M.Javanica_Scaff177g003023	M.Javanica_Scaff13375g067186
		Meloidogyne javanica	PRJNA340324	57	scaffold2261_cov281.g4541	scaffold1097_cov261.g2453	scaffold2034_cov189.g4130
	Wormbase ParaSite gene IDs are provided for each identified sequelogue. Gene IDs highlighted in red indicate sequences that were used to build Hidden Markov Models. Genomic locations for representative partial sequences from TBLASTN hits are detailed where appropriate.
